# Conditional *in vivo* deletion of LYN kinase has little effect on a *BRCA1* loss-of-function-associated mammary tumour model

**DOI:** 10.1101/2023.03.23.533973

**Authors:** Giusy Tornillo, Lauren Warrington, Howard Kendrick, Adam T. Higgins, Trevor Hay, Sam Beck, Matthew J. Smalley

## Abstract

LYN kinase is expressed in BRCA1 loss-of-function-dependent mouse mammary tumours, in the cells of origin of such tumours, and in human breast cancer. Suppressing LYN kinase activity in BRCA1-defective cell lines, as well as in *in vitro* cultures of *Brca1*-null mouse mammary tumours, is deleterious to their growth. Here, we have examined the interaction between LYN kinase and BRCA1 loss-of-function in an *in vivo* mouse mammary tumour model, using conditional knockout *Brca1* and *Lyn* alleles. Comparison of *Brca1* tumour cohorts showed little difference in mammary tumour formation between animals that were wild type, heterozygous or homozygous for the conditional *Lyn* allele, although this was confounded by factors including incomplete *Lyn* recombination in some tumours. RNAseq analysis demonstrated that tumours with high levels of *Lyn* gene expression had a slower doubling time, but this was not correlated with levels of LYN staining in tumour cells themselves. Rather, high *Lyn* expression and slower tumour growth were likely a result of B-cell infiltration. The multifaceted role of LYN means it is likely to present difficulties as a therapeutic target in breast cancer.
