## Supplementary material for "Conditional *in vivo* deletion of LYN kinase has little effect on a *BRCA1* loss-of-function-associated mammary tumour model": Table S1

### Sheet: PCR Primers
Name	Sequence	Purpose	Product size
5arm-LYN_F	CACCCTCTGTCCTTATGGATTTGA	semi-quantitative PCR on mouse genomic DNA	283 bp (wt), 500 bp (floxed)
CRIT-LYN_R	GCTTAGGAAAGGACGTACACACGAT	semi-quantitative PCR on mouse genomic DNA
APC_F	GTTCTGTATCATGGAAAGATAGGTGGTC	semi-quantitative PCR on mouse genomic DNA	226 bp
APC_R	CACTCAAAACGCTTTTGAGGGTTGATTC	semi-quantitative PCR on mouse genomic DNA

### Sheet: SYBR Green primers
Gene	NCBI GeneID	NCBI Isoform	Ensembl Gene ID	Ensembl Isoform	Forward primer	Reverse primer	Product (bp)
Ccl5	20304	NM_013653.3	ENSMUSG00000035042	ENSMUST00000035938.3	TGCCCACGTCAAGGAGTATT	ACTTCTTCTCTGGGTTGGCA	107
Tnfaip3	21929	NM_009397.3	ENSMUSG00000019850	ENSMUST00000019997.11	GCTCAACTGGTGTCGTGAAG	ATCCTGAACACCCCACATGT	106
Bcl2a1a	12044	NM_009742.3	ENSMUSG00000102037	ENSMUST00000098485.4	TGCCCTGGATGTATGTGCTT	AAGTCAGCCAGCCAGATTTG	146
Cd40	21939	NM_011611.2	ENSMUSG00000017652	ENSMUST00000017799.12	CCAGTCGGCTTCTTCTCCAA	CGCATCCGGGACTTTAAACC	140
Nfkb2	18034	NM_001177369.1	ENSMUSG00000025225	ENSMUST00000073116.13	CTGGTGGAAGACAAGGAGGA	CCAGAACCTCCACCCATGT	101
Relb	19698	NM_009046.3	ENSMUSG00000002983	ENSMUST00000094762.10	CCCATCCTCTCTGAGCCTGT	TGCACCTTGTCACAGAGCAA	131
Shisa8	435145	NM_001207021.2	ENSMUSG00000096883	ENSMUST00000179269.3	AACTTCTCAAGCAGCCAGGT	GGCGTTTCTTGTCTGTGCTG	135
Il4i1	14204	NM_010215.3	ENSMUSG00000074141	ENSMUST00000033015.8	AGCTCTCACAGGATCTTGCA	TGGCATCTTCTCCACCACAT	135
Gapdh	14433	NM_001289726.2	ENSMUSG00000057666	ENSMUST00000117757.9	CACTGAGCATCTCCCTCACA	GTGGGTGCAGCGAACTTTAT	111
Actb	11461	NM_007393.5	ENSMUSG00000029580	ENSMUST00000100497.11	GCTACAGCTTCACCACCACA	TCTCCAGGGAGGAAGAGG	123

### Sheet: TaqMan Probes
Symbol	Gene Name	Species	Assay ID
Lyn	Yamaguchi sarcoma viral (v-yes-1) oncogene homolog	Mouse	Mm00802931_m1
Gapdh	Glyceraldehyde-3-phosphate dehydrogenase	Mouse	Mm99999915_g1
GAPDH	Glyceraldehyde-3-phosphate dehydrogenase	Human	Hs02758991_g1
BRCA1	BReast CAncer gene 1	Human	Hs01556193_m1

### Sheet: shRNA Oligos
shRNA	Sequence (forward)	Sequence (reverse)
shScr	5'- CACCGCAACTAATCGATAGCTTACCCGAAGGTAAGCTATCGATTAGTTGC -3'	5'- AAAAGCAACTAATCGATAGCTTACCTTCGGGTAAGCTATCGATTAGTTGC -3'
shBrca1#1 (human)	5'- CACCGCAGGAAATGGCTGAACTAGACGAATCTAGTTCAGCCATTTCCTG -3'	5'- AAAAGCAGGAAATGGCTGAACTAGATTCGTCTAGTTCAGCCATTTCCTG -3'
shBrca1#2 (human)	5'- CACCGCCTTTCTGCTGACAAGTTTGCGAACAAACTTGTCAGCAGAAAGG -3'	5'- AAAAGCCTTTCTGCTGACAAGTTTGTTCGCAAACTTGTCAGCAGAAAGG -3'
shBrca1#3 (human)	5'- CACCGGGAGTCTTCAGAATAGAAACCGAAGTTTCTATTCTGAAGACTCC -3'	5'- AAAAGGGAGTCTTCAGAATAGAAACTTCGGTTTCTATTCTGAAGACTCC -3'

### Sheet: Antibodies (IHC)
Antigen	Supplier	Catalog Number	Host species	Dilution	Antigen retrieval method
LYN	ThermoFisher Scientific	PA5-81925	Rabbit Polyclonal	1:500	Heat mediated with sodium citrate buffer (pH 6.0)
Ki-67	Abcam	ab16667	Rabbit Monoclonal [SP6]	1:100	Heat mediated with sodium citrate buffer (pH 6.0)
ΔNp63	Abcam	ab735	Mouse monoclonal [4A4]	1:100	Heat mediated with sodium citrate buffer (pH 6.0)

### Sheet: Antibodies (WB)
Antigen	Supplier	Catalog Number	Host species	Dilution
LYN	ThermoFisher Scientific	PA5-81925	Rabbit Polyclonal	1:2000
LYN	Abcam	ab1890	Mouse Monoclonal	1:1000
LYN	Abcam	ab32398	Rabbit Monoclonal	1:1000
GAPDH	Merck Millipore	MAB374	Mouse Monoclonal	1:5000
