## Supplementary material for "Conditional *in vivo* deletion of LYN kinase has little effect on a *BRCA1* loss-of-function-associated mammary tumour model": Table S2

### Sheet: Animals
Mouse Number	CRE Status	LYN Status	Autopsy Number	Date of Birth	Date of Euthanasia	Age at Death	Treatment	Reason for euthanasia	Diagnosis 1	Diagnosis 2	Diagnosis 3	Number of mammary tumours visible at gross necropsy	Mammary Tumour Phenotypes	Mammary tumour locations
2362	Positive	WT	20-039	2019-10-09	2020-07-14	279	N/A	Maximum tumour size limits reached	Mammary epithelial tumour			1	AC	L3
2229	Positive	WT	20-046	2019-09-07	2020-07-31	328	N/A	Maximum tumour size limits reached	Mammary epithelial tumour	Hyperkeratosis/hyperplasia of squamous stomach		5	AC; AC; AC; AC; AME	L1; L2; L3A; L3B; R4
2909	Positive	WT	20-053	2020-02-04	2020-08-25	203*	N/A	Body condition score limits reached (pale feet, weight loss, hunched)				0	N/A	0
2429	Positive	WT	20-070	2019-10-19	2020-10-23	370	N/A	Maximum tumour size limits reached	Mammary epithelial tumour			2	AC; AC	L1; L2
2439	Positive	WT	20-071	2019-10-20	2020-10-23	369	N/A	Maximum tumour size limits reached; abdominal mass	Mammary epithelial tumour	Haemangiosarcoma of spleen		2	AC; AC	L4; L5
2590	Positive	WT	20-072	2019-12-01	2020-10-23	327*	N/A	Body condition score limits reached (pale feet, swollen abdomen)				0	N/A	0
2853	Positive	WT	20-077	2020-02-01	2020-11-02	275*	N/A	Abnormal behaviour (leaning/spinning)	Vestibular syndrome			0	N/A	0
2690	Positive	WT	20-089	2019-12-26	2020-12-14	354*	N/A	Scratched (tumour size limits not reached)				0	N/A	0
3009	Positive	WT	21-004	2020-03-06	2021-01-14	314	N/A	Maximum tumour size limits reached	Mammary epithelial tumour			1	AC	R3
2680	Positive	WT	21-018	2019-12-26	2021-02-12	414	N/A	Maximum tumour size limits reached	Mammary epithelial tumour			3	AME; AME; AC	L4A; L4B; R4
2918	Positive	WT	21-023	2020-02-10	2021-03-03	387	N/A	Maximum tumour size limits reached	Mammary epithelial tumour			1	AC	R3
2750	Positive	WT	21-024	2020-01-10	2021-03-09	424	Vehicle	Maximum tumour size limits reached	Mammary epithelial tumour			1	AC	L2
3008	Positive	WT	21-025	2020-03-06	2021-03-12	371	Vehicle	Maximum tumour size limits reached	Mammary epithelial tumour			1	AC	L1
2920	Positive	WT	21-026	2020-02-10	2021-03-15	399	Vehicle	Maximum tumour size limits reached	Mammary epithelial tumour with pulmonary metastasis			2	AC; AC	L1; L2
2852	Positive	WT	21-028	2020-02-01	2021-03-23	416	Vehicle	Maximum tumour size limits reached	Mammary epithelial tumour			1	AC	R1
2845	Positive	WT	21-029	2020-02-02	2021-03-26	418	Vehicle	Maximum tumour size limits reached	Mammary epithelial tumour			1	AME	L2
2928	Positive	WT	21-035	2020-02-10	2021-04-20	435*	N/A	Body condition score limits reached (locomotion difficulties)				0	N/A	0
2230	Positive	WT	N/D	2019-09-07	2020-06-26	293*	N/A	Body condition score limits reached (weight loss, laboured breathing)	N/D	N/D	N/D	0	N/A	0
2754	Positive	WT	N/D	2020-01-10	2021-01-07	363*	N/A	Abnormal behaviour (leaning/spinning)	Vestibular syndrome	N/D	N/D	0	N/A	0
1804	Positive	HET	20-034	2019-06-26	2020-06-26	366	N/A	Maximum tumour size limits reached	Mammary epithelial tumour			1	AME	R3
2592	Positive	HET	20-059	2019-12-06	2020-09-04	273	N/A	Maximum tumour size limits reached	Mammary epithelial tumour			1	AC	R3
1847	Positive	HET	20-069	2019-07-09	2020-10-23	472	N/A	Maximum tumour size limits reached	Mammary epithelial tumour with pulmonary metastasis			2	AC; AC	L3; L4
2678	Positive	HET	20-078	2019-12-26	2020-11-13	323	N/A	Maximum tumour size limits reached	Mammary epithelial tumour			6	AC; AC; AC; AC; AC; AC	R1; R2; R3; L4A; L5A; L5B
1890	Positive	HET	20-086	2019-07-23	2020-12-01	497	N/A	Maximum tumour size limits reached	Mammary epithelial tumour			1	MSCC	R5
2603	Positive	HET	20-087	2019-12-06	2020-12-01	361	N/A	Maximum tumour size limits reached	Mammary epithelial tumour			2	AC; AC	L1; R4
2751	Positive	HET	20-094	2020-01-10	2020-12-23	348	N/A	Maximum tumour size limits reached	Mammary epithelial tumour			2	MSCC; AC	R2; R3
2748	Positive	HET	20-098	2020-01-10	2020-12-30	355	N/A	Maximum tumour size limits reached	Mammary epithelial tumour			6	AC; AC; AME; AC; AC; AC	L3; L4A; L4B; R3; R4; R5
2764	Positive	HET	21-001	2020-01-13	2021-01-11	364	N/A	Maximum tumour size limits reached	Mammary epithelial tumour			2	AC; AC	L1; L4
3010	Positive	HET	21-002	2020-03-06	2021-01-11	311	N/A	Maximum tumour size limits reached	Mammary epithelial tumour			1	transitional AME to AC	L3
2998	Positive	HET	21-003	2020-02-26	2021-01-11	320	N/A	Maximum tumour size limits reached	Mammary epithelial tumour			1	AME	L5
2933	Positive	HET	21-005	2020-02-13	2021-01-19	341*	N/A	One mammary tumour beginning to ulcerate (tumour size limits not reached)	Mammary epithelial tumour			2	AC; AC	L2; R2
2996	Positive	HET	21-014	2020-02-26	2021-01-26	335	N/A	Maximum tumour size limits reached	Mammary epithelial tumour			1	AME	R5
2681	Positive	HET	21-017	2019-12-26	2021-02-05	407	N/A	Maximum tumour size limits reached	Mammary epithelial tumour	Osteosarcoma (thoracic cavity)		3	AC; AC; MSCC	L2; L3; L4
2752	Positive	HET	21-019	2020-01-10	2021-02-12	399	N/A	Maximum tumour size limits reached	Mammary epithelial tumour			2	AC; transitional AME to AC	L1; R4
3007	Positive	HET	21-027	2020-03-06	2021-03-19	378	N/A	Maximum tumour size limits reached	Mammary epithelial tumour			3	AC; AC; ASQC	L1; L2; R5
2995	Positive	HET	21-036	2020-02-26	2021-04-20	419	N/A	Maximum tumour size limits reached	Mammary epithelial tumour			1	AC	L1
2850	Positive	HET	21-037	2020-02-01	2021-04-20	444	N/A	Maximum tumour size limits reached	Mammary epithelial tumour with pulmonary metastasis			5	AC; AC; AC; AME; AC	R1A; R1B; R2; L3; L4
2856	Positive	HET	21-038	2020-02-01	2021-04-22	446	N/A	Maximum tumour size limits reached	Mammary epithelial tumour with pulmonary metastasis			1	AC	R4
2791	Positive	HET	21-040	2020-01-22	2021-05-11	475*	N/A	Body condition score limits reached (locomotion difficulties); bony mass at base of tail	Osteosarcoma			0	N/A	0
2763	Positive	HET	21-043	2020-01-13	2021-05-27	500*	N/A	One mammary tumour beginning to ulcerate (tumour size limits not reached)	Mammary epithelial tumour with pulmonary metastasis			4	AC; AC; AC; AC	L3; R3; L4; R4
2594	Positive	HET	N/D	2019-12-06	2020-09-04	273*	N/A	Body condition score limits reached (laboured breathing)	N/D	N/D	N/D	0	N/A	0
2147	Positive	HOM	20-035	2019-09-03	2020-06-26	297*	N/A	Scratched (tumour size limits not reached)	Mammary epithelial tumour			1	AC	R3
2348	Positive	HOM	20-051	2019-09-27	2020-08-21	329	N/A	Maximum tumour size limits reached	Mammary epithelial tumour			2	AC; AC	L2; L4
2227	Positive	HOM	20-055	2019-09-07	2020-08-27	355	N/A	Maximum tumour size limits reached	Mammary epithelial tumour			1	AME	R4
2360	Positive	HOM	20-058	2019-10-09	2020-09-04	331	N/A	Maximum tumour size limits reached	Mammary epithelial tumour			1	AC	R4
2591	Positive	HOM	20-065	2019-12-01	2020-09-28	302	N/A	Maximum tumour size limits reached	Mammary epithelial tumour			2	AC; AC	R2; R4
2844	Positive	HOM	20-066	2020-01-26	2020-09-28	246	N/A	Maximum tumour size limits reached	Mammary epithelial tumour with pulmonary metastasis			1	ASQC	L4
2456	Positive	HOM	20-068	2019-11-01	2020-10-16	350*	N/A	Body condition score limits reached (pale feet, swollen abdomen; tumour size limits not reached)	Mammary epithelial tumour			2	AC; AC	L3; R3
2926	Positive	HOM	20-073	2020-02-10	2020-10-30	263	N/A	Maximum tumour size limits reached	Mammary epithelial tumour			2	AME; AC	L2; R3
2765	Positive	HOM	20-079	2020-01-19	2020-11-20	306	N/A	Maximum tumour size limits reached	Mammary epithelial tumour			1	AC	L3
2934	Positive	HOM	20-092	2020-02-13	2020-12-18	309	N/A	Maximum tumour size limits reached	Mammary epithelial tumour			2	AC; AC	R3; R4
2919	Positive	HOM	20-095	2020-02-10	2020-12-23	317*	N/A	Scratched (tumour size limits not reached)				0	N/A	0
2682	Positive	HOM	20-097	2019-12-26	2020-12-30	370	N/A	Maximum tumour size limits reached	Mammary epithelial tumour			1	AME	L3
3006	Positive	HOM	21-015	2020-03-06	2021-01-26	326	N/A	Maximum tumour size limits reached	Mammary epithelial tumour			4	AC; AC; AC; AC	L2; R3; L4; L5
2927	Positive	HOM	21-016	2020-02-10	2021-02-01	357*	N/A	Body condition score limits reached (locomotion difficulties, weight loss; tumour size limits not reached)	Mammary epithelial tumour			1	AC	L4
2912	Positive	HOM	21-020	2020-02-10	2021-02-16	372	N/A	Maximum tumour size limits reached	Mammary epithelial tumour			2	AC and AME collision; ASQC	L3; R5
2997	Positive	HOM	21-021	2020-02-26	2021-02-16	356	N/A	Maximum tumour size limits reached	Mammary epithelial tumour			3	AC; AC; ASQC	L5; R5; R4
3005	Positive	HOM	21-022	2020-03-06	2021-02-23	354	N/A	Maximum tumour size limits reached	Mammary epithelial tumour			3	AC; AC; AC	R2; L4; L5
2921	Positive	HOM	21-030	2020-02-10	2021-03-30	414*	N/A	Abdominal mass				0	N/A	0
2999	Positive	HOM	21-031	2020-03-02	2021-03-31	394	N/A	Maximum tumour size limits reached	Mammary epithelial tumour			2	AME; AC	L3; R3
2753	Positive	HOM	21-034	2020-01-10	2021-04-08	454	N/A	Maximum tumour size limits reached	Mammary epithelial tumour			6	AC; AC; AME; AC; transitional AME to AC with ASQC elements; AC	L2; L4; R4A; R4B; R4C; R5
2789	Positive	HOM	N/D	2020-01-22	2021-01-14	358*	N/A	Body condition score limits reached (laboured breathing)	N/D	N/D	N/D	0	N/A	0
						*Excluded from tumour-specific survival curves
