## Supplementary material for "Conditional *in vivo* deletion of LYN kinase has little effect on a *BRCA1* loss-of-function-associated mammary tumour model": Table S4

### Sheet: Ki67
Autopsy Number	Lyn status	Tumour Doubling Time (Days)	Field 1	Field 2	Field 3	Field 4	Field 5	Field 6	Mean	SD
20-034-01A	HET	3.043	64.1	70.6	72.1	80.4	80.7	N/A	73.58	7.03825
20-034-01B	HET	N/D	16.7	14.9	8.4	14.1	8	N/A	12.42	3.96825
20-035-01	HOM	4.779	50.6	29.6	42.7	23.3	15.6	N/A	32.36	14.2321
20-039-01	WT	2.435	32.2	25.6	34.7	41.3	36.2	N/A	34	5.75369
20-046-01	WT	7.478	45.3	54.7	56.5	60.9	18.5	N/A	47.18	17.0127
20-046-02	WT	3.353	39.9	26.5	25.7	28	18.5	N/A	27.72	7.72994
20-046-03	WT	3.634	35.3	42.6	26.4	28.2	27.4	N/A	31.98	6.8958
20-046-04	WT	3.169	38.1	48.5	51.1	39.1	44.7	N/A	44.3	5.69034
20-046-05	WT	1.303	5	21	25.2	12	25.5	N/A	17.74	8.96872
20-051-01	HOM	8.321	40	41.1	40.1	33.7	27.7	N/A	36.52	5.7369
20-051-04	HOM	N/D	36.3	3.3	36.5	5.6	43.2	N/A	24.98	18.9633
20-055-01	HOM	3.827	47.7	43.8	44.5	38.3	36.7	N/A	42.2	4.57056
20-058-01	HOM	4.15	22.5	4.4	22.3	29.2	26.5	N/A	20.98	9.70809
20-059-01	HET	N/D	72.2	72.7	67.8	71.1	75.5	N/A	71.86	2.7898
20-065-01	HOM	2.891	55.4	44.5	46.3	28.3	32.1	N/A	41.32	11.0418
20-065-02	HOM	3.897	13.4	2.2	14.1	49.3	32	N/A	22.2	18.5304
20-066-01	HOM	3.346	3.2	31.5	32	53	38.2	N/A	31.58	18.0849
20-068-01	HOM	9.328	1.3	1.6	0.8	8.1	2.5	N/A	2.86	2.99383
20-068-02	HOM	12.73	9.5	3.2	35.1	19.3	27.4	N/A	18.9	12.9393
20-069-1	HET	6.875	3.4	3.5	4.1	4.6	4.2	N/A	3.96	0.502991
20-069-2	HET	5.403	23.3	23.3	23.9	13.6	34.9	N/A	23.8	7.54586
20-070-01	WT	4.536	3.4	24.8	26.2	4.2	34.4	N/A	18.6	14.0021
20-070-02	WT	N/D	4.1	6	3.1	3.4	4.8	N/A	4.28	1.1649
20-071-01	WT	9.684	23.1	17.6	5.4	10.3	36.1	N/A	18.5	11.9434
20-071-02	WT	13.21	2.2	5	26.1	20	33.8	N/A	17.42	13.5666
20-073-01	HOM	2.82	35.8	2.7	5.2	32.5	2.1	N/A	15.66	16.9592
20-073-08	HOM	N/D	31.4	17.5	15	12.8	11.6	N/A	17.66	8.00362
20-078-01	HET	10.46	4.7	8.6	2.7	2.8	3	N/A	4.36	2.50659
20-078-02A	HET	N/D	7.5	46.5	29.4	52.7	40	N/A	35.22	17.7335
20-078-02B	HET	N/D	1.8	1.7	0.8	2.4	3.2	N/A	1.98	0.889944
20-078-03	HET	N/D	2.5	3.1	1.7	3.1	4	N/A	2.88	0.849706
20-078-04	HET	8.791	14.6	9	6	3	7.4	N/A	8	4.29884
20-078-06A	HET	5.273	1.6	3.8	0.5	1.1	1	N/A	1.6	1.29035
20-078-06B	HET	N/D	1.7	2.6	1.1	1.6	1.5	N/A	1.7	0.552268
20-078-07	HET	N/D	2	0.7	4.1	1.3	2.4	N/A	2.1	1.29422
20-079-01	HOM	10.85	23	2.4	0.8	2.1	26.1	N/A	10.88	12.5414
20-086-01	HET	6.242	12.6	9.2	8.7	9.9	9.4	N/A	9.96	1.53721
20-087-01	HET	5.81	45	24	38.6	39	16.6	N/A	32.64	11.8393
20-087-03	HET	7.102	30.4	29.1	23.9	24.3	26.9	N/A	26.92	2.86566
20-092-01	HOM	N/D	23.1	23.1	25.3	32.5	25.8	N/A	25.96	3.85979
20-092-03	HOM	2.859	59.1	36.2	70.9	50.9	63.1	N/A	56.04	13.2294
20-094-01	HET	3.094	21.3	3.8	11.8	15.6	6.1	N/A	11.72	7.09133
20-094-02	HET	3.001	39.8	36.9	46.1	20.1	11.6	N/A	30.9	14.4515
20-097-01	HOM	4.461	38.9	33.9	38.9	38.5	20.3	N/A	34.1	7.99875
20-098-01	HET	N/D	55.1	62.2	46.7	52.3	42.2	N/A	51.7	7.70422
20-098-02A	HET	N/D	60.4	70.2	68	54.6	28	N/A	56.24	16.9608
20-098-02B	HET	N/D	63	65.5	68.6	66.3	66.6	N/A	66	2.02855
20-098-03	HET	7.896	53.9	46.4	43.7	41.2	36.4	N/A	44.32	6.499
20-098-04	HET	N/D	3.3	73.9	43.5	35.5	41	N/A	39.44	25.1398
20-098-05	HET	4.072	30.1	29.9	58	55.6	49.8	N/A	44.68	13.7287
21-001-01	HET	8.648	44.8	47.6	31.8	50.1	29.9	N/A	40.84	9.33451
21-001-02	HET	4.811	40.4	42.1	37.5	42.7	45.5	N/A	41.64	2.95432
21-002-01	HET	2.362	67.3	57.2	63.7	65.5	59.7	N/A	62.68	4.16077
21-003-01	HET	3.033	3.6	23.4	17.1	18.8	17.3	N/A	16.04	7.40358
21-004-01	WT	1.887	63.2	70.3	48.1	63.8	61.7	N/A	61.42	8.1423
21-005-01	HET	2.564	50	71.4	37.9	46.7	63.8	N/A	53.96	13.4842
21-005-02	HET	N/D	19.3	15.6	13.6	19.8	19.3	N/A	17.52	2.76532
21-014-01	HET	4.232	1.3	1	2.4	4.9	1.7	N/A	2.26	1.56621
21-015-01	HOM	3.457	46.2	26.8	12.8	18.7	9.8	N/A	22.86	14.5718
21-015-02	HOM	N/D	4.6	3.1	7.8	3.4	2.8	N/A	4.34	2.05134
21-015-03	HOM	5.724	34.7	27.3	48.3	53.4	41.9	54.7	43.3833	10.8522
21-015-04	HOM	4.391	24.3	18.9	11.7	2.3	11.2	N/A	13.68	8.36074
21-016-01	HOM	6.528	1.4	2.6	14.6	23.2	22.4	N/A	12.84	10.4589
21-017-01	HET	4.469	28.2	34.9	25	29.9	33.3	N/A	30.26	3.9627
21-017-02	HET	2.563	51.8	40.6	7.1	31.8	5.5	N/A	27.36	20.4979
21-017-03	HET	4.851	9.9	9.6	1.9	12.6	2.5	N/A	7.3	4.80469
21-018-01	WT	N/D	13.5	3.2	8.8	12.2	14	N/A	10.34	4.4775
21-018-02	WT	N/D	39	41.2	36.3	35	38.7	N/A	38.04	2.42961
21-018-03	WT	N/D	1.7	10	13.8	14.1	14.7	N/A	10.86	5.44362
21-019-01	HET	5.476	28.9	24	34.9	34.1	37	N/A	31.78	5.27229
21-019-02	HET	2.661	36.7	33.9	31.8	37.5	20.9	N/A	32.16	6.69089
21-020-02	HOM	3.437	49.1	53	56.1	54.7	38	N/A	50.18	7.29637
21-021-01	HOM	7.824	26.4	11.8	24.7	14.1	14	N/A	18.2	6.7989
21-021-02	HOM	4.165	34.6	35.8	30.4	43.6	36	N/A	36.08	4.772
21-022-01	HOM	N/D	47.3	47	46.1	49.3	47.1	N/A	47.36	1.17813
21-022-02	HOM	4.389	68.5	44.8	50.5	54.3	65.8	N/A	56.78	10.0974
21-022-03	HOM	12.85	29.7	26.4	37.1	21.5	31.7	N/A	29.28	5.83112
21-023-01	WT	4.651	6	13.8	24.5	19.6	11.2	N/A	15.02	7.21609
21-024-01	WT	4.277	25.7	55.6	64.7	56.5	55.2	N/A	51.54	14.9614
21-025-01	WT	4.518	37.9	25.9	15.8	24.5	12.6	N/A	23.34	9.90066
21-026-01	WT	7.334	28.4	25	25	23.3	15.2	N/A	23.38	4.93376
21-026-02	WT	4.339	3.6	4.6	3.5	1.6	2	N/A	3.06	1.23612
21-027-01	HET	5.192	12.5	3.5	11.7	3	4.5	N/A	7.04	4.65918
21-027-02	HET	9.589	0.5	2.7	1.3	1.4	3.2	N/A	1.82	1.10318
21-027-03	HET	3.809	1.2	3	5.2	4.4	2.6	N/A	3.28	1.56589
21-028-01	WT	4.827	2.9	2.9	2.3	3.9	4.9	N/A	3.38	1.02567
21-029-01	WT	3.475	6.4	8.3	10.6	3.9	0.6	N/A	5.96	3.87853
21-031-01	HOM	4.583	4.8	2.4	2.5	7.3	3.6	N/A	4.12	2.02657
21-031-02	HOM	2.361	22	3.1	2.9	2	2	N/A	6.4	8.73527
21-034-01	HOM	3.544	22.6	3.6	43.9	26.3	27.7	N/A	24.82	14.4027
21-034-02	HOM	4.685	6.4	6.5	9.2	3.6	8.6	N/A	6.86	2.20635
21-034-03	HOM	9.718	3.2	3.8	3.2	2.8	94.1	N/A	3.25	0.412311	Field 5 excluded from analysis as inspection showed an error in counting
21-034-04	HOM	5.017	2.6	1.6	4	3.1	4	N/A	3.06	1.0139
21-034-05	HOM	N/D	5.9	4	5.3	3.2	4	N/A	4.48	1.09407
21-034-06	HOM	12.44	1.7	2.2	2.8	2.3	1.3	N/A	2.06	0.577062
21-036-01	HET	4.006	2.4	1.6	2.6	1.8	2	N/A	2.08	0.414729
21-037-01	HET	5.023	34.9	21	3.9	4.4	4.9	N/A	13.82	13.8079
21-037-02	HET	N/D	35.9	44	11.5	39.3	39.3	N/A	34	12.9039
21-037-03	HET	14.59	2.1	2.2	0.9	3.3	4.5	N/A	2.6	1.36015
21-037-04	HET	N/D	3.3	8.9	4.4	5.8	2.8	N/A	5.04	2.44602
21-037-05	HET	14.79	2.4	0.8	2.5	1.4	1.5	N/A	1.72	0.719027
21-038-01	HET	3.998	1.5	2.1	0.2	2.6	2.2	N/A	1.72	0.936483
21-043-01	HET	6.709	3.9	2.3	5.8	18.5	3	N/A	6.7	6.7257
21-043-02	HET	9.035	2.1	4	1.7	9.1	2.9	N/A	3.96	3.00466
21-043-03	HET	17.35	6.6	1.4	2.5	0.7	4	N/A	3.04	2.34798
21-043-04	HET	10.22	27.7	5.6	20.2	16	19.8	N/A	17.86	8.05965

### Sheet: LYN
Sample	Genotype	Doubling time	Ki67	Diagnosis	Staining of epithelial-like tumour cells				Staining of individual cells scattered through tumour	Staining of individual cells in tumour-associated connective tissue	Staining of tumour vasculature	Comments
					Presence (Y or N)	Overall intensity (x0.2, x2, x20)	Area (<10, 10 - 50, >50)	Histoscore (intensity x area)	Presence (Y or N)	Presence (Y or N)	Presence (Y or N)
20-039-01	WT	2.435	34	Mammary epithelial tumour (adenocarcinoma)	N	0	0	0	Y	Y	N
20-046-01	WT	7.478	47.18	Mammary epithelial tumour (adenocarcinoma)	Y	1	1	1	Y	Y	Y
20-046-02	WT	3.353	27.72	Mammary epithelial tumour (adenocarcinoma)	Y	3	2	6	Y	N	N
20-046-03	WT	3.634	31.98	Mammary epithelial tumour (adenocarcinoma)	Y	3	3	9	Y	N	Y
20-046-04	WT	3.169	44.3	Mammary epithelial tumour (adenocarcinoma)	N	0	0	0	Y	Y	N
20-070-01	WT	4.536	18.6	Mammary epithelial tumour (adenocarcinoma)	Y	3	2	6	Y	Y	N
20-071-01	WT	9.684	18.5	Mammary epithelial tumour (adenocarcinoma)	Y	2	3	6	N	Y	N	Staining of tumour periphery stronger than centre
21-004-01	WT	1.887	61.42	Mammary epithelial tumour (adenocarcinoma)	Y	3	1	3	Y	Y	Y
21-023-01	WT	4.651	15.02	Mammary epithelial tumour (adenocarcinoma)	Y	2	2	4	Y	Y	Y
21-024-01	WT	4.277	51.54	Mammary epithelial tumour (adenocarcinoma)	Y	3	2	6	Y	Y	N
21-025-01	WT	4.518	23.34	Mammary epithelial tumour (adenocarcinoma)	Y	3	3	9	N	Y	Y
21-026-02	WT	4.339	3.06	Mammary epithelial tumour (adenocarcinoma)	Y	3	2	6	Y	Y	N
21-028-01	WT	4.827	3.38	Mammary epithelial tumour (adenocarcinoma)	Y	3	3	9	Y	Y	N
20-069-01	HET	6.875	3.96	Mammary epithelial tumour (adenocarcinoma)	Y	1	2	2	Y	Y	N
20-078-01	HET	10.46	4.36	Mammary epithelial tumour (adenocarcinoma)	Y	2	2	4	Y	Y	N
20-087-03	HET	7.102	32.64	Mammary epithelial tumour (adenocarcinoma)	Y	3	3	9	N	Y	Y
20-094-02	HET	3.001	30.9	Mammary epithelial tumour (adenocarcinoma)	Y	1	1	1	Y	Y	Y
20-098-03	HET	7.896	44.32	Mammary epithelial tumour (adenocarcinoma)	Y	2	3	6	N	Y	Y
20-098-05	HET	N/D	39.44	Mammary epithelial tumour (adenocarcinoma)	N	0	0	0	Y	Y	Y
21-001-01	HET	8.648	40.84	Mammary epithelial tumour (adenocarcinoma)	Y	2	1	2	Y	Y	Y
21-001-02	HET	4.811	41.64	Mammary epithelial tumour (adenocarcinoma)	N	0	0	0	Y	Y	N
21-017-01	HET	4.469	30.26	Mammary epithelial tumour (adenocarcinoma)	Y	1	2	2	N	Y	Y
21-017-02	HET	2.563	27.36	Mammary epithelial tumour (adenocarcinoma)	Y	2	3	6	N	Y	Y
21-019-01	HET	5.476	31.78	Mammary epithelial tumour (adenocarcinoma)	Y	1	2	2	Y	Y	Y	Nests of epithelial cells in desmosplastic matrix are 'coated' with CAFs and/or macrophages
21-027-01	HET	5.192	7.04	Mammary epithelial tumour (adenocarcinoma)	Y	3	3	9	Y	Y	N
21-027-02	HET	9.589	1.82	Mammary epithelial tumour (adenocarcinoma)	N	0	0	0	N	Y	N	Extensive staining of plump CAFs in desmoplastic reaction around tumour cells
21-036-01	HET	4.006	2.08	Mammary epithelial tumour (adenocarcinoma)	N	0	0	0	Y	Y	N
21-037-01	HET	5.023	13.82	Mammary epithelial tumour (adenocarcinoma)	Y	3	3	9	N	Y	Y
21-037-03	HET	14.59	2.6	Mammary epithelial tumour (adenocarcinoma)	N	0	0	0	N	Y	Y
21-037-05	HET	14.79	1.72	Mammary epithelial tumour (adenocarcinoma)	N	0	0	0	N	Y	Y
21-038-01	HET	3.998	1.72	Mammary epithelial tumour (adenocarcinoma)	Y	2	1	2	Y	Y	N
21-043-01	HET	6.709	6.7	Mammary epithelial tumour (adenocarcinoma)	Y	3	3	9	N	Y	N
21-043-03	HET	17.35	3.04	Mammary epithelial tumour (adenocarcinoma)	Y	1	1	1	N	Y	N	Epithelial cell nests 'coated' with abundant CAFs and/or macrophages
21-043-04	HET	10.22	17.86	Mammary epithelial tumour (adenocarcinoma)	Y	1	2	2	Y	Y	Y
20-035-01	HOM	4.779	32.36	Mammary epithelial tumour (adenocarcinoma)	N	0	0	0	Y	Y	N
20-051-01	HOM	8.321	36.52	Mammary epithelial tumour (adenocarcinoma)	Y	3	1	3	Y	Y	N
20-058-01	HOM	4.15	20.98	Mammary epithelial tumour (adenocarcinoma)	Y	2	2	4	Y	Y	Y
20-065-01	HOM	2.891	41.32	Mammary epithelial tumour (adenocarcinoma)	N	0	0	0	Y	Y	Y
20-065-02	HOM	3.897	22.2	Mammary epithelial tumour (adenocarcinoma)	N	0	0	0	Y	Y	Y
20-079-01	HOM	10.85	10.88	Mammary epithelial tumour (adenocarcinoma)	Y	1	1	1	N	Y	Y	Epithelial cell nests 'coated' with CAFs and/or macrophages, which are in huge abundance
20-092-01	HOM	N/D	25.96	Mammary epithelial tumour (adenocarcinoma)	Y	3	3	9	Y	Y	Y
20-092-03	HOM	2.859	56.04	Mammary epithelial tumour (adenocarcinoma)	N	0	0	0	Y	Y	Y
21-015-01	HOM	3.457	22.86	Mammary epithelial tumour (adenocarcinoma)	N	0	0	0	Y	Y	Y
21-015-03	HOM	5.724	43.3833	Mammary epithelial tumour (adenocarcinoma)	N	0	0	0	Y	Y	Y
21-016-01	HOM	6.528	12.84	Mammary epithelial tumour (adenocarcinoma)	N	0	0	0	Y	N	Y
21-021-01	HOM	7.824	18.2	Mammary epithelial tumour (adenocarcinoma)	Y	3	1	3	Y	Y	N
21-021-02	HOM	4.165	36.08	Mammary epithelial tumour (adenocarcinoma)	N	0	0	0	Y	Y	Y
21-022-02	HOM	4.389	56.78	Mammary epithelial tumour (adenocarcinoma)	N	0	0	0	Y	Y	Y
21-022-03	HOM	12.85	29.28	Mammary epithelial tumour (adenocarcinoma)	Y	3	3	9	N	N	N
21-031-02	HOM	2.361	6.4	Mammary epithelial tumour (adenocarcinoma)	Y	1	1	1	Y	Y	Y
21-034-01	HOM	3.544	24.82	Mammary epithelial tumour (adenocarcinoma)	N	0	0	0	Y	Y	Y
21-034-02	HOM	4.685	6.86	Mammary epithelial tumour (adenocarcinoma)	N	0	0	0	Y	Y	Y
21-034-04	HOM	5.017	3.06	Mammary epithelial tumour (adenocarcinoma)	N	0	0	0	Y	Y	Y	Positive single cells confined in one region of tumour and almost certainly are infiltrating polymorphs
21-034-06	HOM	12.44	2.06	Mammary epithelial tumour (adenocarcinoma)	N	0	0	0	N	Y	N
