## Supplementary material for "Conditional *in vivo* deletion of LYN kinase has little effect on a *BRCA1* loss-of-function-associated mammary tumour model": Table S5

### Sheet: Sheet2
Animal Number	Autopsy Number	RNAseq ID	Genotype	Normalised Lyn score	Lyn Rank	PCA ID	PCA group	KI67 score	Histoscore	Gross observations at necropsy	Histology observations	Diagnosis	Tumour Doubling Time (Days)
2229	20-046-02	R-189_03	WT	11605	1	norm.WT.03	3	27.72	6	Bloody necrotic core	Mammary epithelial tumour; necrotic core not evident from section examined	Adenocarcinoma (no special type)	3.353
3005	21-022-02	R-189_39	HOM	5590	2	norm.HOM.70	2	56.78	0	None	Mammary epithelial tumour with extensive necrosis	Adenocarcinoma (no special type)	4.389
2603	20-087-03	R-189_16	HET	5345	3	norm.HET.25	4	32.64	9	None	Mammary epithelial tumour	Adenocarcinoma (no special type)	7.102
2678	20-078-04	R-189_13	HET	4943	4	norm.HET.19	3	8	N/D	None	Mammary epithelial tumour with necrotic core	Adenocarcinoma (no special type)	8.791
2429	20-070-01	R-189_14	WT	4608	5	norm.WT.20	3	18.6	6	None	Mammary epithelial tumour with multifocal necrosis, partly fragmented; salivary gland and enlarged lymph node with partly disrupted architecture also present in section	Adenocarcinoma (no special type)	4.536
2678	20-078-01	R-189_07	HET	4260	6	norm.HET.08	3	4.36	4	None	Mammary epithelial tumour; salivary glands and lymph nodes also present in section	Adenocarcinoma (no special type)	10.46
2439	20-071-01	R-189_15	WT	3945	7	norm.WT.21	3	18.5	6	None	Mammary epithelial tumour	Adenocarcinoma (no special type)	9.684
1847	20-069-01	R-189_06	HET	3945	8	norm.HET.07	1	3.96	2	None	Mammary epithelial tumour with central necrosis	Adenocarcinoma (no special type)	6.875
2592	20-059-01	R-189_05	HET	3666	9	norm.HET.06	1	71.86	N/D	Tumour very soft and friable and contained copious bloody fluid	Fragmentary mammary epithelial tumour with extensive necrosis and indistinct cell borders suggesting a syncytial growth pattern	Adenocarcinoma (no special type)	N/D
2348	20-051-01	R-189_11	HOM	3627	10	norm.HOM.13	2	36.52	3	None	Mammary epithelial tumour with multifocal necrosis	Adenocarcinoma (no special type)	8.321
2920	21-026-02	R-189_36	WT	3583	11	norm.WT.59	2	3.06	6	None	Mammary epithelial tumour	Adenocarcinoma (no special type)	4.339
3008	21-025-01	R-189_26	WT	3470	12	norm.WT.41	1	23.34	9	Tumour had necrotic core	Mammary epithelial tumour with necrotic haemorrhagic core	Adenocarcinoma (no special type)	4.518
2918	21-023-01	R-189_24	WT	3216	13	norm.WT.39	1	15.02	4	None	Mammary epithelial tumour with necrotic core	Adenocarcinoma (no special type)	4.651
2751	20-094-02	R-189_17	HET	3165	14	norm.HET.27	2	30.9	1	None	Mammary epithelial tumour	Adenocarcinoma (no special type)	3.001
2678	20-078-03	R-189_08	HET	3127	15	norm.HET.09	3	2.88	N/D	None	Mammary epithelial tumour associated with peritoneal muscle	Adenocarcinoma (no special type)	N/D
2147	20-035-01	R-189_10	HOM	3035	16	norm.HOM.12	2	32.36	0	None	Mammary epithelial tumour	Adenocarcinoma (no special type)	4.779
2920	21-026-01	R-189_27	WT	2976	17	norm.WT.42	2	23.38	N/D	None	Mammary epithelial tumour; salivary gland also present in section	Adenocarcinoma (no special type)	7.334
2362	20-039-01	R-189_01	WT	2897	18	norm.WT.01	1	34	0	None	Mammary epithelial tumour with central necrotic core with different zones, one largely acellular, one with numerous erythrocytes and neutrophils and an outer zone, next to the surviving epithelium, of lymphocytes	Adenocarcinoma (no special type)	2.435
3007	21-027-01	R-189_30	HET	2731	19	norm.HET.49	4	7.04	9	None	Mammary epithelial tumour with central necrosis	Adenocarcinoma (no special type)	5.192
2764	21-001-01	R-189_19	HET	2632	20	norm.HET.30	4	40.84	2	None	Mammary epithelial tumour; lymph nodes and salivary glands also present	Adenocarcinoma (no special type)	8.648
3007	21-027-02	R-189_38	HET	2571	21	norm.HET.63	2	1.82	0	None	Small mammary epithelial tumour	Adenocarcinoma (no special type)	9.589
2752	21-019-01	R-189_29	HET	2522	22	norm.HET.48	1	31.78	2	None	Mammary epithelial tumour	Adenocarcinoma (no special type)	5.476
2933	21-005-01	R-189_28	HET	2514	23	norm.HET.45	2	53.96	N/D	Tumour had a necrotic core	Mammary epithelial tumour with highly necrotic centre	Adenocarcinoma (no special type)	2.564
2360	20-058-01	R-189_12	HOM	2428	24	norm.HOM.15	2	20.98	4	None	Mammary epithelial tumour	Adenocarcinoma (no special type)	4.15
2999	21-031-02	R-189_40	HOM	2349	25	norm.HOM.72	2	6.4	1	None	Mammary epithelial tumour with central necrotic region	Adenocarcinoma (no special type)	2.361
2997	21-021-01	R-189_31	HOM	2292	26	norm.HOM.54	4	18.2	3	None	Mammary epithelial tumour with central necrosis and mild papillary-like features	Adenocarcinoma (no special type)	7.824
2229	20-046-04	R-189_04	WT	2181	27	norm.WT.04	2	44.3	0	Very dark and necrotic	Mammary epithelial tumour with large necrotic region	Adenocarcinoma (no special type)	3.169
2764	21-001-02	R-189_20	HET	2073	28	norm.HET.31	1	41.64	0	None	Mammary epithelial tumour	Adenocarcinoma (no special type)	4.811
2229	20-046-01	R-189_02	WT	1914	29	norm.WT.02	1	47.18	1	None	Two pieces of mammary epithelial tumour; salivary gland also present in section containing large nests of lymphoid cells	Adenocarcinoma (no special type)	7.478
2750	21-024-01	R-189_25	WT	1888	30	norm.WT.40	1	51.54	6	Tumour very soft	Mammary epithelial tumour in multiple fragments with a necrotic core	Adenocarcinoma (no special type)	4.277
2852	21-028-01	R-189_37	WT	1766	31	norm.WT.60	1	3.38	9	None	Mammary epithelial tumour; a number of regions have cells with an open, foamy cytoplasm and nucleus	Adenocarcinoma (no special type)	4.827
3006	21-015-01	R-189_22	HOM	1703	32	norm.HOM.37	1	22.86	0	None	Mammary epithelial tumour with central necrosis	Adenocarcinoma (no special type)	3.457
2748	20-098-05	R-189_18	HET	1594	33	norm.HET.29	2	39.44	0	None	Mammary epithelial tumour	Adenocarcinoma (no special type)	4.072
2753	21-034-02	R-189_42	HOM	1543	34	norm.HOM.74	2	6.86	0	None	Mammary epithelial tumour	Adenocarcinoma (no special type)	4.685
2997	21-021-02	R-189_32	HOM	1496	35	norm.HOM.55	1	36.08	0	None	Mammary epithelial tumour in multiple fragments with a necrotic core	Adenocarcinoma (no special type)	4.165
3006	21-015-03	R-189_23	HOM	1436	36	norm.HOM.38	1	43.3833	0	None	Mammary epithelial tumour with multifocal necrosis	Adenocarcinoma (no special type)	5.724
3005	21-022-01	R-189_33	HOM	974	37	norm.HOM.56	2	47.36	N/D	None	Mammary epithelial tumour	Adenocarcinoma (no special type)	N/D
2753	21-034-01	R-189_41	HOM	811	38	norm.HOM.73	1	24.82	0	None	Mammary epithelial tumour	Adenocarcinoma (no special type)	3.544
2934	20-092-03	R-189_21	HOM	659	39	norm.HOM.35	1	56.04	0	None	Mammary epithelial tumour with large necrotic core	Adenocarcinoma (no special type)	2.859
