## Supplementary material for "Conditional *in vivo* deletion of LYN kinase has little effect on a *BRCA1* loss-of-function-associated mammary tumour model": Table S12

### Sheet: Raw CT Values
SAMPLES FROM WHOLE TUMOUR LYSATES (ANALYSED BY RNASEQ)
	Gapdh	B-actin	Ccl5	Il4i1	Tnfaip3	Bcl2a1a	Cd40	Nfkb2	Relb_2	Shisa8_2
Sample	CT	CT	CT	CT	CT	CT	CT	CT	CT	CT
20-046-02	15.4536	15.4442	22.5908	24.7972	25.7779	20.2265	26.3092	24.3567	23.9026	28.7865
	15.6442	15.3735	22.6253	24.8716	25.9012	20.3636	26.3856	24.3473	23.9513	28.7255
	15.5056	15.388	22.6757	24.8064	26.1365	20.3167	26.5205	24.1919	24.0351	28.535
20-070-01	15.3081	15.9486	20.8582	23.9578	24.4644	21.0794	25.5975	23.3244	23.74	29.4668
	15.6344	15.9584	20.8834	24.0326	24.6047	21.2266	25.6567	23.3686	23.8753	29.6948
	15.5111	15.9318	20.8886	23.8917	24.5321	21.0068	25.6761	23.2183	23.7522	29.1093
20-071-01	15.6593	16.1101	23.9492	24.1776	26.7738	21.1782	26.6501	24.3846	23.1554	29.6131
	15.7081	15.8331	23.8725	23.9451	26.8445	21.0389	26.673	24.1716	23.1201	29.3229
	15.6583	15.8044	23.8321	24.0413	26.9346	20.9913	26.7563	24.1075	23.1477	29.2206
20-078-01	16.7161	18.2329	25.307	26.4581	27.1488	21.9683	28.3214	26.2035	25.3233	30.9888
	16.7956	18.1208	25.2228	26.317	27.2501	21.7642	28.3742	26.2742	25.3888	30.8577
	16.7603	18.1438	25.1728	26.2825	27.3423	21.7343	28.1722	26.1742	25.2151	30.8675
20-078-04	15.638	16.7635	24.6279	27.9848	25.5428	20.2571	29.0778	24.9268	23.8771	29.8318
	15.6882	16.7452	24.6608	28.092	25.6826	20.2788	28.8761	25.0231	23.8154	29.9716
	15.6951	16.6892	24.5955	27.9929	25.8319	20.257	28.9314	25.0182	23.8651	29.8248
20-087-03	15.5506	16.0158	20.625	21.8468	24.8737	19.6135	24.1551	23.5306	22.3885	29.2638
	15.6669	15.9623	20.6141	21.8448	25.0545	19.5431	24.2442	23.5116	22.4405	29.1308
	15.5723	15.8969	20.6365	21.7768	24.9181	19.5601	24.1505	23.556	22.4956	28.7981
21-027-01	15.1382	16.5219	24.7667	23.3694	22.814	19.2599	26.0586	24.0153	22.3713	29.9166
	15.1441	16.3463	24.7132	23.3943	22.9036	19.0964	26.0235	24.0194	22.3496	30.3165
	15.0752	16.2687	24.7299	23.4166	22.9705	19.1771	26.0659	23.9926	22.3769	30.0799
21-001-01	14.9519	16.1904	21.4723	22.3036	24.8997	19.777	25.102	24.5789	23.4459	29.6586
	15.0732	15.9863	21.3746	22.2387	24.9001	19.6877	25.2049	24.4457	23.3511	29.3984
	15.084	16.2309	21.3781	22.3325	25.0212	19.7529	25.192	24.504	23.3427	29.6854
21-021-01	16.2808	16.2893	22.5545	22.8895	24.4823	18.9848	26.3898	24.2579	23.3434	29.6819
	15.8476	16.4571	22.718	22.896	24.5132	19.0931	26.5457	24.3951	23.3783	29.8075
	15.6898	16.197	22.3505	22.9396	24.4371	18.988	26.452	24.3395	23.3717	29.6653
20-046-04	14.938	16.5849	24.9491	34.1237	27.4923	23.4322	29.1892	26.4633	25.1676	27.8677
	14.8074	16.6743	24.8406	31.7236	27.5827	23.5335	29.3746	26.5975	25.1777	27.799
	15.1376	16.5276	24.9477	32.3047	27.6515	23.5671	29.1797	26.5594	25.1718	27.7881
20-058-01	15.8202	16.67	24.7914	30.9632	28.3809	23.5458	28.8051	26.4251	25.4718	26.859
	15.5865	16.5588	24.3944	30.8862	28.1305	23.3596	28.6936	26.2662	25.3704	26.6541
	15.6943	16.4342	24.4266	31.9314	28.1476	23.2163	28.7558	26.1522	25.3358	26.6847
20-098-05	15.8686	16.9154	24.619	32.1507	27.8488	24.088	29.8626	25.768	25.4349	26.9962
	15.9624	16.8882	24.642	31.5704	28.0397	24.1222	29.7844	25.768	25.4959	26.9536
		16.9924	24.6727	32.7356	28.1598	24.1183	29.9736	25.7766	25.53	27.0115
21-031-02	15.244	16.832	24.4664	31.2451	27.7053	22.9959	28.5521	26.2838	25.9768	27.6739
	15.4026	16.979	24.306	31.23	27.7475	23.0394	28.8071	26.3857	26.1202	27.4261
	15.4699	16.8619	24.1758	31.8227	27.8663	22.9293	28.7365	26.2353	26.044	27.4182
21-034-02	16.2008	15.7438	24.2884	30.8839	25.9234	23.5838	28.5376	24.4778	24.5673	29.4388
	16.2729	15.9053	23.4719	30.4242	26.0608	23.5827	28.7088	24.4928	24.5669	29.6144
	16.396	15.8568	24.0348	30.8618	26.3394	23.4984	28.8958	24.555	24.6329	29.4707
20-092-03	15.2974	15.8876	25.0686	31.3501	27.9476	25.6174	28.8871	26.4701	25.7886	27.2427
	15.3476	15.9793	24.9038	31.4492	27.9484	25.5911	28.5071	26.5698	25.685	26.9173
	15.3844	16.0281		30.4492	27.9431	25.6011	28.7915	26.7149	25.6611	26.9415
21-015-01	19.5517	21.4854	30.7263	33.0185	30.8687	30.6748	33.4712	28.4282	30.8402	30.0827
	19.5345	21.5424	30.1748	35.2653	30.2873	30.5008	33.2746	28.4876	30.6911	29.7912
	19.6954	21.5835	30.8479	34.2965	30.6683	30.3296	32.5342	28.5085	31.4697	29.8254
21-015-03	15.1824	16.1437	27.4215	31.0715	27.424	24.8546	30.9772	26.5048	25.9416	25.6533
	15.3459	16.3154	27.3634	32.3125	27.5091	24.9051	30.3002	26.5632	25.8868	25.6337
	15.248	16.33	27.3474	37.744	27.2616	24.7802	29.9979	26.5388	25.7925	25.592
21-019-01	15.2512	16.3563	25.9192	33.1179	28.7693	24.2847	30.0841	26.2718	26.264	26.4299
	15.1269	16.5313	25.3638	33.6835	28.9773	24.1726	29.9064	26.2394	26.3777	26.3908
	15.3404	16.5211	25.8083	32.3194	28.6904	24.3448	29.7624	26.3077	26.3233	26.4562
21-021-02	14.9869	16.3935	25.1541	30.9795	28.6657	23.8971	28.5613	26.8308	25.2524	26.7365
	14.9842	16.4843	24.6216	30.669	29.0041	23.8361	28.0677	26.8705	25.4176	26.601
	15.1138	16.5567	25.017	30.6567	28.6397	23.9454	28.6333	26.9902	25.4944	26.7408
21-034-01	15.7327	16.9681	25.2444	32.4254	28.5433	25.7887	27.2983	26.8214	25.9483	27.2263
	15.8307	16.9451	24.9038	31.7742	28.65	25.5374	27.3055	26.7542	25.9811	27.1754
	15.9035	16.9287	25.1173	31.6221	28.6363	25.6927	27.5462	26.6776	25.9232	27.0921
SAMPLES FROM PRIMARY TUMOUR CELL CULTURES
	Gapdh	B-actin	Ccl5	Il4i1	Tnfaip3	Bcl2a1a	Cd40	Nfkb2	Relb_2	Shisa8_2
Sample	CT	CT	CT	CT	CT	CT	CT	CT	CT	CT
21-04.1	15.7198	16.8782	23.1292	31.0937	26.7727	22.5463	28.8468	26.1783	24.9388	28.7391
	15.6985	16.9043	22.6705	30.4996	26.6571	22.4221	28.9525	26.2641	24.7785	28.7035
	15.8851	16.9492	22.9735	30.9984	26.7833	22.391	29.0348	26.3543	24.9112	28.438
21-18.2	15.8606	16.6583	25.5296	29.0423	27.3508	25.0393	29.7531	26.8161	25.6659	28.1238
	15.9803	16.693	25.1177	28.4993	27.4245	25.0913	30.1083	26.7201	25.8262	28.2493
	16.1234	16.6332	25.3223	29.2497	27.8652	24.8091	30.5709	26.6574	25.7706	28.091
21-23.1	15.4398	16.2966	24.6209	31.2966	25.7339	23.0789	28.8153	25.6502	25.0104	29.1196
	15.3368	16.2972	24.1884	31.1716	25.8664	23.215	28.796	25.4867	25.0476	29.3038
	15.7449	16.4566	24.6085	31.5589	25.9972	23.1728	28.8844	25.6686	25.1801	29.0376
21-24.1	14.9779	16.6714	25.6306	34.7116	27.834	24.1727	29.6245	27.0798	26.7518	28.1542
	15.0739	16.6717	25.338	33.0802	27.819	24.2302	29.3849	26.9993	26.935	28.2351
	15.1707	16.7082	25.6343	32.4136	27.8062	24.0242	29.1986	26.8239	26.8262	28.1738
21-28.1	14.5311	16.1226	25.3385	31.6384	27.0999	25.0127	29.978	27.5214	26.3037	27.6075
	14.5155	16.0095	25.2746	32.0927	27.2194	25.0943	30.5931	27.7257	26.132	27.7637
	14.4729	16.0057	25.3009	33.3407	27.508	24.9271	30.0197	27.6407	26.2134	27.4407
21-29.1	16.2069	17.6448	24.3873	33.3519	26.2718	25.2889	28.2649	27.4747	26.4614	30.6452
	16.1336	17.7098	24.3074	31.7787	26.3046	25.3379	28.5181	27.3296	26.6684	30.8106
	16.2242	17.6346	24.4216	34.1807	26.5153	25.3045	28.8016	27.5544	26.8436	30.6001
21-14.1	15.2238	15.5303	22.9542	31.2853	26.7014	22.127	27.989	27.2089	24.8272	27.8931
	15.2211	15.5397	22.9856	33.404	26.6036	22.1013	28.0829	27.2193	24.9354	28.2438
	15.4052	15.53	23.0426	30.919	26.9681	22.0966	27.9695	27.178	25.0407	28.1452
21-19.1	15.5415	16.7243	25.4978	33.5598	27.4891	24.0572	31.0974	25.9188	25.5091	28.9574
	15.54	16.7238	25.4795	32.79	27.3841	24.0857	30.2241	25.8739	25.7458	28.9778
	15.5246	16.6469	25.4524	38.3734	27.9589	24.0606	31.24	25.8101	25.7315	28.7179
21-36.1	14.1268	14.916	21.4643	25.3517	24.1758	20.9582	26.7781	23.9876	22.828	25.6211
	14.2113	14.9853	21.5281	25.3486	24.1658	21.1124	26.7735	24.1774	22.9049	25.7659
	14.3606	15.0137	21.4336	25.414	24.2372	20.9842	27.0217	23.9448	22.9421	25.6134
21-37.1	15.2228	15.8779	21.5819	25.2938	24.1107	20.9137	26.6864	24.4053	23.0281	28.9245
	15.2028	15.5558	21.3226	25.0092	24.2325	20.7819	26.6184	24.1665	22.9772	28.8931
	15.2334	15.6725	21.2735	25.0587	24.2804	20.6715	26.7049	24.1429	22.9927	28.7743
21-38.1	14.599	16.1758	24.2318	31.1972	27.7768	25.6604	31.8822	26.2463	26.2534	26.5346
	14.5238	16.0018	24.1791	30.5035	27.5385	25.6224	31.6294	26.2684	26.2217	26.7042
	14.5017	16.0413	24.138	30.992	27.8081	25.7683	32.4485	26.3669	26.2718	26.59
21-43.3	17.6692	20.6881	29.1776	32.2834	29.9973	29.2811	34.1809	28.1847	29.424	32.1318
	17.9477	20.8268	29.748	33.4684	29.615	29.8776	34.7899	28.372	29.4665	32.5965
	18.1491	20.9702	29.9659	32.5653	30.2266	29.4058	34.8889	28.5919	30.116	32.4019
20-79.1	14.7661	15.3434	21.67	32.1833	25.6619	25.2797	29.2776	25.3074	24.7125	28.4887
	14.846	15.2014	21.7009	31.463	25.7297	25.3148	29.2117	25.375	24.8051	28.5814
	14.8492	15.2371	21.7915	31.8333	25.699	25.3456	29.2169	25.2457	24.7153	28.4592
20-92.1	15.7152	15.2908	23.3158	30.4676	26.0516	23.6384	27.7922	25.4628	24.7014	28.0222
	15.8876	15.3845	23.3382	30.8191	26.0493	23.6088	28.1077	25.4938	24.6849	28.2172
	15.774	15.3721	23.4591	30.5963	26.2025	23.5981	27.9881	25.4591	24.6763	28.0601
21-15.1	15.8845	16.811	23.8272	33.1892	26.9331	22.9587	29.3662	25.9265	25.6215	29.1569
	15.9653	16.7321	23.6507	31.5579	27.2565	22.9359	29.2878	25.9577	25.6569	29.1956
	15.9746	16.8184	23.8221	31.7893	27.2353	22.9403	29.5191	25.9884	25.6564	29.1902
21-15.3	15.6617	16.248	26.7334	32.6585	26.4746	25.4581	31.4391	25.4455	25.2333	27.6467
	15.725	16.3279	26.7688	32.7769	26.5854	25.3118	31.1178	25.3692	25.2016	27.5991
	15.514	16.3561	26.8169	32.1134	26.5295	25.2596	32.0351	25.6053	25.2232	27.824
21-31.1	14.9786	15.9166	22.6279	27.7382	26.2752	22.6054	28.5329	26.5951	25.8867	29.4295
	15.1888	15.9799	22.6307	27.8976	26.3983	22.6486	28.65	26.7589	26.0045	29.4278
	15.1507	15.9471	22.7133	27.5844	26.4876	22.5983	29.0363	26.6527	25.9209	29.4606
21-31.2	17.1025	21.1235	25.8593	31.7681	29.3478	27.7335	31.4344	28.8032	29.1657	30.5445
	17.7591	21.1565	25.7939	31.0345	29.4379	27.7047	31.7297	28.5803	29.5523	30.8146
	17.6415	21.0452	25.7776	31.0195	29.2554	27.7968	31.7964	28.7164	29.7731	30.861

### Sheet: Whole Tumours G+B Normalised
SAMPLES FROM WHOLE TUMOUR LYSATES (ANALYSED BY RNASEQ)
			Gapdh		B-actin		Geometric Mean	Ccl5					Il4i1					Tnfaip3					Bcl2a1a					Cd40					Nfkb2					Relb_2					Shisa8_2
Sample	PCA Group	Lyn Rank	CT	CT Average	CT	CT Average		CT	CT Average	∆ CT	∆∆ CT	2^-(∆∆ CT)	CT	CT Average	∆ CT	∆∆ CT	2^-(∆∆ CT)	CT	CT Average	∆ CT	∆∆ CT	2^-(∆∆ CT)	CT	CT Average	∆ CT	∆∆ CT	2^-(∆∆ CT)	CT	CT Average	∆ CT	∆∆ CT	2^-(∆∆ CT)	CT	CT Average	∆ CT	∆∆ CT	2^-(∆∆ CT)	CT	CT Average	∆ CT	∆∆ CT	2^-(∆∆ CT)	CT	CT Average	∆ CT	∆∆ CT	2^-(∆∆ CT)
20-046-02	3	1	15.4536	15.5345	15.4442	15.4019	15.468	22.5908	22.6306	7.16252	-2.69198	6.46198	24.7972	24.825	9.357	-7.84066	229.231	25.7779	25.9385	10.4705	-2.49926	5.65394	20.2265	20.3023	4.83421	-3.59059	12.0469	26.3092	26.4051	10.937	-3.138	8.80305	24.3567	24.2986	8.83058	-1.59982	3.03106	23.9026	23.963	8.49496	-1.98409	3.95614	28.7865	28.6823	13.2143	2.63125	0.161404
			15.6442		15.3735			22.6253					24.8716					25.9012					20.3636					26.3856					24.3473					23.9513					28.7255
			15.5056		15.388			22.6757					24.8064					26.1365					20.3167					26.5205					24.1919					24.0351					28.535
20-070-01	3	5	15.3081	15.4845	15.9486	15.9463	15.7137	20.8582	20.8768	5.16306	-4.69144	25.8384	23.9578	23.9607	8.247	-8.95067	494.788	24.4644	24.5338	8.82005	-4.14969	17.7493	21.0794	21.1043	5.39059	-3.03422	8.19201	25.5975	25.6434	9.9297	-4.14535	17.6959	23.3244	23.3038	7.59007	-2.84033	7.16183	23.74	23.7892	8.07545	-2.4036	5.29121	29.4668	29.4236	13.7099	3.12688	0.114476
			15.6344		15.9584			20.8834					24.0326					24.6047					21.2266					25.6567					23.3686					23.8753					29.6948
			15.5111		15.9318			20.8886					23.8917					24.5321					21.0068					25.6761					23.2183					23.7522					29.1093
20-071-01	3	7	15.6593	15.6752	16.1101	15.9159	15.7951	23.9492	23.8846	8.0895	-1.765	3.39874	24.1776	24.0547	8.25958	-8.93808	490.49	26.7738	26.851	11.0559	-1.91388	3.7682	21.1782	21.0695	5.27439	-3.15042	8.87911	26.6501	26.6931	10.898	-3.177	9.04424	24.3846	24.2213	8.42617	-2.00423	4.01175	23.1554	23.1411	7.34597	-3.13308	8.77309	29.6131	29.3855	13.5904	3.0074	0.12436
			15.7081		15.8331			23.8725					23.9451					26.8445					21.0389					26.673					24.1716					23.1201					29.3229
			15.6583		15.8044			23.8321					24.0413					26.9346					20.9913					26.7563					24.1075					23.1477					29.2206
20-078-01	3	6	16.7161	16.7574	18.2329	18.1658	17.4474	25.307	25.2342	7.78684	-2.06766	4.19208	26.4581	26.3525	8.90515	-8.29252	313.542	27.1488	27.2471	9.79969	-3.17005	9.00076	21.9683	21.8223	4.37489	-4.04991	16.5633	28.3214	28.2892	10.8419	-3.23317	9.40335	26.2035	26.2173	8.76991	-1.66049	3.16123	25.3233	25.3091	7.8617	-2.61735	6.13623	30.9888	30.9046	13.4573	2.87422	0.136387
			16.7956		18.1208			25.2228					26.317					27.2501					21.7642					28.3742					26.2742					25.3888					30.8577
			16.7603		18.1438			25.1728					26.2825					27.3423					21.7343					28.1722					26.1742					25.2151					30.8675
20-078-04	3	4	15.638	15.6738	16.7635	16.7326	16.1946	24.6279	24.6281	8.43352	-1.42098	2.67767	27.9848	28.0232	11.8287	-5.36897	41.3259	25.5428	25.6857	9.49118	-3.47856	11.1468	20.2571	20.2643	4.06974	-4.35506	20.4646	29.0778	28.9618	12.7672	-1.30781	2.47565	24.9268	24.9893	8.79479	-1.63561	3.10719	23.8771	23.8525	7.65796	-2.82109	7.06697	29.8318	29.8761	13.6815	3.09847	0.116752
			15.6882		16.7452			24.6608					28.092					25.6826					20.2788					28.8761					25.0231					23.8154					29.9716
			15.6951		16.6892			24.5955					27.9929					25.8319					20.257					28.9314					25.0182					23.8651					29.8248
20-087-03	4	3	15.5506	15.5966	16.0158	15.9584	15.7764	20.625	20.6252	4.84875	-5.00574	32.1277	21.8468	21.8228	6.04634	-11.1513	2274.49	24.8737	24.9487	9.1723	-3.79743	13.904	19.6135	19.5723	3.79581	-4.62899	24.7438	24.1551	24.1832	8.40681	-5.66824	50.8522	23.5306	23.5327	7.7563	-2.6741	6.38238	22.3885	22.4415	6.66509	-3.81396	14.0642	29.2638	29.0642	13.2878	2.70475	0.153387
			15.6669		15.9623			20.6141					21.8448					25.0545					19.5431					24.2442					23.5116					22.4405					29.1308
			15.5723		15.8969			20.6365					21.7768					24.9181					19.5601					24.1505					23.556					22.4956					28.7981
21-027-01	4	19	15.1382	15.1191	16.5219	16.3789	15.7364	24.7667	24.7366	9.00017	-0.854333	1.80792	23.3694	23.3934	7.65697	-9.54069	744.79	22.814	22.896	7.1596	-5.81013	56.108	19.2599	19.1778	3.44136	-4.98344	31.6348	26.0586	26.0493	10.3129	-3.76215	13.5682	24.0153	24.0091	8.27265	-2.15774	4.46217	22.3713	22.3659	6.62949	-3.84956	14.4156	29.9166	30.1043	14.3679	3.78486	0.0725512
			15.1441		16.3463			24.7132					23.3943					22.9036					19.0964					26.0235					24.0194					22.3496					30.3165
			15.0752		16.2687			24.7299					23.4166					22.9705					19.1771					26.0659					23.9926					22.3769					30.0799
21-001-01	4	20	14.9519	15.0364	16.1904	16.1359	15.5764	21.4723	21.4083	5.8319	-4.0226	16.2526	22.3036	22.2916	6.71518	-10.4825	1430.68	24.8997	24.9403	9.3639	-3.60584	12.1749	19.777	19.7392	4.16281	-4.262	19.1862	25.102	25.1663	9.5899	-4.48515	22.3956	24.5789	24.5095	8.93311	-1.49729	2.82312	23.4459	23.3799	7.80349	-2.67556	6.38887	29.6586	29.5808	14.0044	3.42136	0.09334
			15.0732		15.9863			21.3746					22.2387					24.9001					19.6877					25.2049					24.4457					23.3511					29.3984
			15.084		16.2309			21.3781					22.3325					25.0212					19.7529					25.192					24.504					23.3427					29.6854
21-021-01	4	26	16.2808	15.9394	16.2893	16.3144	16.1258	22.5545	22.541	6.41521	-3.43929	10.8475	22.8895	22.9084	6.78256	-10.4151	1365.4	24.4823	24.4775	8.35172	-4.61801	24.5562	18.9848	19.022	2.89615	-5.52865	46.1625	26.3898	26.4625	10.3367	-3.73839	13.3465	24.2579	24.3309	8.20505	-2.22534	4.67623	23.3434	23.3645	7.23866	-3.24039	9.45049	29.6819	29.7182	13.5924	3.00935	0.124192
			15.8476		16.4571			22.718					22.896					24.5132					19.0931					26.5457					24.3951					23.3783					29.8075
			15.6898		16.197			22.3505					22.9396					24.4371					18.988					26.452					24.3395					23.3717					29.6653
20-046-04	2	27	14.938	14.961	16.5849	16.5956	15.7571	24.9491	24.9125	9.15535	-0.69915	1.62355	34.1237	32.7173	16.9602	-0.237434	1.17889	27.4923	27.5755	11.8184	-1.15132	2.22117	23.4322	23.5109	7.75381	-0.670997	1.59217	29.1892	29.2478	13.4907	-0.584354	1.49937	26.4633	26.5401	10.7829	0.352547	0.7832	25.1676	25.1724	9.41524	-1.06381	2.09044	27.8677	27.8183	12.0612	1.47812	0.358955
			14.8074		16.6743			24.8406					31.7236					27.5827					23.5335					29.3746					26.5975					25.1777					27.799
			15.1376		16.5276			24.9477					32.3047					27.6515					23.5671					29.1797					26.5594					25.1718					27.7881
20-058-01	2	24	15.8202	15.7003	16.67	16.5543	16.1217	24.7914	24.5375	8.41581	-1.43869	2.71075	30.9632	31.2603	15.1386	-2.05906	4.16716	28.3809	28.2197	12.098	-0.871741	1.82987	23.5458	23.3739	7.2522	-1.1726	2.25418	28.8051	28.7515	12.6298	-1.44523	2.72305	26.4251	26.2812	10.1595	-0.27089	1.20655	25.4718	25.3927	9.27098	-1.20807	2.31028	26.859	26.7326	10.6109	0.0278627	0.980872
			15.5865		16.5588			24.3944					30.8862					28.1305					23.3596					28.6936					26.2662					25.3704					26.6541
			15.6943		16.4342			24.4266					31.9314					28.1476					23.2163					28.7558					26.1522					25.3358					26.6847
20-098-05	2	33	15.8686	15.9155	16.9154	16.932	16.4159	24.619	24.6446	8.2287	-1.6258	3.08613	32.1507	32.1522	15.7363	-1.46132	2.7536	27.8488	28.0161	11.6002	-1.36955	2.58389	24.088	24.1095	7.69361	-0.731191	1.66001	29.8626	29.8735	13.4577	-0.617395	1.5341	25.768	25.7709	9.35496	-1.07543	2.10735	25.4349	25.4869	9.07103	-1.40802	2.65372	26.9962	26.9871	10.5712	-0.0118293	1.00823
			15.9624		16.8882			24.642					31.5704					28.0397					24.1222					29.7844					25.768					25.4959					26.9536
					16.9924			24.6727					32.7356					28.1598					24.1183					29.9736					25.7766					25.53					27.0115
21-031-02	2	25	15.244	15.3722	16.832	16.8909	16.1137	24.4664	24.3161	8.2024	-1.6521	3.14291	31.2451	31.4326	15.3189	-1.87871	3.67747	27.7053	27.773	11.6594	-1.31036	2.48004	22.9959	22.9882	6.87457	-1.55024	2.92865	28.5521	28.6986	12.5849	-1.49016	2.80921	26.2838	26.3016	10.1879	-0.24246	1.18301	25.9768	26.047	9.93333	-0.545721	1.45975	27.6739	27.506	11.3924	0.809314	0.570653
			15.4026		16.979			24.306					31.23					27.7475					23.0394					28.8071					26.3857					26.1202					27.4261
			15.4699		16.8619			24.1758					31.8227					27.8663					22.9293					28.7365					26.2353					26.044					27.4182
21-034-02	2	34	16.2008	16.2899	15.7438	15.8353	16.061	24.2884	23.9317	7.87072	-1.98378	3.95529	30.8839	30.7233	14.6623	-2.53538	5.79731	25.9234	26.1079	10.0469	-2.92285	7.58342	23.5838	23.555	7.49399	-0.930815	1.90635	28.5376	28.7141	12.6531	-1.42194	2.67946	24.4778	24.5085	8.44752	-1.98288	3.95281	24.5673	24.589	8.52803	-1.95102	3.86648	29.4388	29.508	13.447	2.86394	0.137363
			16.2729		15.9053			23.4719					30.4242					26.0608					23.5827					28.7088					24.4928					24.5669					29.6144
			16.396		15.8568			24.0348					30.8618					26.3394					23.4984					28.8958					24.555					24.6329					29.4707
20-092-03	1	39	15.2974	15.3432	15.8876	15.965	15.651	25.0686	24.9862	9.33519	-0.51931	1.43327	31.3501	31.0828	15.4319	-1.7658	3.40063	27.9476	27.9464	12.2954	-0.674365	1.59589	25.6174	25.6032	9.95221	1.52741	0.3469	28.8871	28.7286	13.0776	-0.99747	1.9965	26.4701	26.5849	10.9339	0.503545	0.705371	25.7886	25.7116	10.0606	-0.418449	1.33649	27.2427	27.0338	11.3828	0.799785	0.574435
			15.3476		15.9793			24.9038					31.4492					27.9484					25.5911					28.5071					26.5698					25.685					26.9173
			15.3844		16.0281								30.4492					27.9431					25.6011					28.7915					26.7149					25.6611					26.9415
21-015-01	1	32	19.5517	19.5939	21.4854	21.5371	20.5425	30.7263	30.583	10.0404	0.185943	0.879074	33.0185	34.1934	13.6509	-3.54679	11.6866	30.8687	30.6081	10.0656	-2.90415	7.48575	30.6748	30.5017	9.95921	1.5344	0.345222	33.4712	33.0933	12.5508	-1.52425	2.87637	28.4282	28.4748	7.93226	-2.49814	5.64955	30.8402	31.0003	10.4578	-0.0212749	1.01486	30.0827	29.8998	9.35725	-1.22579	2.33884
			19.5345		21.5424			30.1748					35.2653					30.2873					30.5008					33.2746					28.4876					30.6911					29.7912
			19.6954		21.5835			30.8479					34.2965					30.6683					30.3296					32.5342					28.5085					31.4697					29.8254
21-015-03	1	36	15.1824	15.2588	16.1437	16.263	15.7529	27.4215	27.3774	11.6245	1.77004	0.2932	31.0715	33.7093	17.9564	0.758765	0.591002	27.424	27.3982	11.6453	-1.32441	2.50431	24.8546	24.8466	9.09372	0.668914	0.62898	30.9772	30.4251	14.6722	0.59717	0.661049	26.5048	26.5356	10.7827	0.352313	0.783327	25.9416	25.8736	10.1207	-0.358312	1.28193	25.6533	25.6263	9.87345	-0.709595	1.63535
			15.3459		16.3154			27.3634					32.3125					27.5091					24.9051					30.3002					26.5632					25.8868					25.6337
			15.248		16.33			27.3474					37.744					27.2616					24.7802					29.9979					26.5388					25.7925					25.592
21-019-01	1	22	15.2512	15.2395	16.3563	16.4695	15.8426	25.9192	25.6971	9.8545	0	1	33.1179	33.0403	17.1977	0	1	28.7693	28.8123	12.9697	0	1	24.2847	24.2674	8.4248	0	1	30.0841	29.9176	14.075	0	1	26.2718	26.273	10.4304	0	1	26.264	26.3216	10.4791	0	1	26.4299	26.4256	10.583	0	1
			15.1269		16.5313			25.3638					33.6835					28.9773					24.1726					29.9064					26.2394					26.3777					26.3908
			15.3404		16.5211			25.8083					32.3194					28.6904					24.3448					29.7624					26.3077					26.3233					26.4562
21-021-02	1	35	14.9869	15.0283	16.3935	16.4781	15.7365	25.1541	24.9309	9.19435	-0.660154	1.58025	30.9795	30.7684	15.0319	-2.1658	4.48716	28.6657	28.7698	13.0333	0.0635572	0.956902	23.8971	23.8929	8.15632	-0.268481	1.20454	28.5613	28.4208	12.6842	-1.39084	2.62231	26.8308	26.8972	11.1606	0.730219	0.602813	25.2524	25.3881	9.6516	-0.827449	1.77455	26.7365	26.6928	10.9562	0.373203	0.772066
			14.9842		16.4843			24.6216					30.669					29.0041					23.8361					28.0677					26.8705					25.4176					26.601
			15.1138		16.5567			25.017					30.6567					28.6397					23.9454					28.6333					26.9902					25.4944					26.7408
21-034-01	1	38	15.7327	15.8223	16.9681	16.9473	16.3752	25.2444	25.0885	8.71335	-1.14115	2.20556	32.4254	31.9406	15.5654	-1.63222	3.09989	28.5433	28.6099	12.2347	-0.735033	1.66444	25.7887	25.6729	9.29778	0.872977	0.546019	27.2983	27.3833	11.0082	-3.06687	8.37952	26.8214	26.7511	10.3759	-0.0544758	1.03848	25.9483	25.9508	9.5757	-0.903356	1.87041	27.2263	27.1646	10.7895	0.206426	0.866682
			15.8307		16.9451			24.9038					31.7742					28.65					25.5374					27.3055					26.7542					25.9811					27.1754
			15.9035		16.9287			25.1173					31.6221					28.6363					25.6927					27.5462					26.6776					25.9232					27.0921

### Sheet: Cultures G normalised
				Gapdh		Ccl5					Il4i1					Tnfaip3					Bcl2a1a					Cd40					Nfkb2					Relb_2					Shisa8_2
Sample	Genotype	Lyn expression rank (group)	LYN protein rank (group)	CT	CT Average	CT	CT Average	∆ CT	∆∆ CT	2^-(∆∆ CT)	CT	CT Average	∆ CT	∆∆ CT	2^-(∆∆ CT)	CT	CT Average	∆ CT	∆∆ CT	2^-(∆∆ CT)	CT	CT Average	∆ CT	∆∆ CT	2^-(∆∆ CT)	CT	CT Average	∆ CT	∆∆ CT	2^-(∆∆ CT)	CT	CT Average	∆ CT	∆∆ CT	2^-(∆∆ CT)	CT	CT Average	∆ CT	∆∆ CT	2^-(∆∆ CT)	CT	CT Average	∆ CT	∆∆ CT	2^-(∆∆ CT)
21-04.1	wt/wt	2 (High)	2 (High)	15.7198	15.7678	23.1292	22.9244	7.15664	-1.8088	3.50352	31.0937	30.8639	15.0961	-0.739153	1.6692	26.7727	26.7377	10.9699	0.611231	0.654638	22.5463	22.4532	6.68537	-0.963031	1.9494	28.8468	28.9447	13.1769	-0.147841	1.10791	26.1783	26.2656	10.4978	0.403099	0.756232	24.9388	24.8761	9.10835	-0.463899	1.37926	28.7391	28.6269	12.8591	-0.787442	1.72601
				15.6985		22.6705					30.4996					26.6571					22.4221					28.9525					26.2641					24.7785					28.7035
				15.8851		22.9735					30.9984					26.7833					22.391					29.0348					26.3543					24.9112					28.438
21-18.2	wt/wt	12 (Mid)	7 (Mid)	15.8606	15.9881	25.5296	25.3232	9.3351	0.36966	0.773965	29.0423	28.9304	12.9423	-2.89294	7.42782	27.3508	27.5468	11.5587	1.20006	0.435257	25.0393	24.9799	8.99183	1.34343	0.394083	29.7531	30.1441	14.156	0.831231	0.56205	26.8161	26.7312	10.7431	0.648398	0.637988	25.6659	25.7543	9.76615	0.1939	0.874239	28.1238	28.1547	12.1666	-1.4799	2.7893
				15.9803		25.1177					28.4993					27.4245					25.0913					30.1083					26.7201					25.8262					28.2493
				16.1234		25.3223					29.2497					27.8652					24.8091					30.5709					26.6574					25.7706					28.091
21-23.1	wt/wt	6 (High)	5 (High)	15.4398	15.5071	24.6209	24.4726	8.96544	0	1	31.2966	31.3424	15.8352	0	1	25.7339	25.8658	10.3587	0	1	23.0789	23.1555	7.6484	0	1	28.8153	28.8319	13.3248	0	1	25.6502	25.6018	10.0947	0	1	25.0104	25.0794	9.57225	0	1	29.1196	29.1537	13.6465	0	1
				15.3368		24.1884					31.1716					25.8664					23.215					28.796					25.4867					25.0476					29.3038
				15.7449		24.6085					31.5589					25.9972					23.1728					28.8844					25.6686					25.1801					29.0376
21-24.1	wt/wt	10 (Mid)	9 (Mid)	14.9779	15.0742	25.6306	25.5343	10.4601	1.49466	0.354864	34.7116	33.4018	18.3276	2.49238	0.177713	27.834	27.8197	12.7456	2.38688	0.191196	24.1727	24.1424	9.06817	1.41977	0.373772	29.6245	29.4027	14.3285	1.00374	0.498705	27.0798	26.9677	11.8935	1.7988	0.287414	26.7518	26.8377	11.7635	2.19125	0.218961	28.1542	28.1877	13.1135	-0.533035	1.44697
				15.0739		25.338					33.0802					27.819					24.2302					29.3849					26.9993					26.935					28.2351
				15.1707		25.6343					32.4136					27.8062					24.0242					29.1986					26.8239					26.8262					28.1738
21-28.1	wt/wt	8 (Mid)	10 (Mid)	14.5311	14.5065	25.3385	25.3047	10.7982	1.83275	0.280729	31.6384	32.3572	17.8507	2.01551	0.247328	27.0999	27.2758	12.7693	2.41059	0.188079	25.0127	25.0114	10.5049	2.85648	0.138075	29.978	30.1969	15.6905	2.36568	0.194026	27.5214	27.6293	13.1228	3.02807	0.122591	26.3037	26.2164	11.7099	2.13763	0.227254	27.6075	27.604	13.0975	-0.549053	1.46313
				14.5155		25.2746					32.0927					27.2194					25.0943					30.5931					27.7257					26.132					27.7637
				14.4729		25.3009					33.3407					27.508					24.9271					30.0197					27.6407					26.2134					27.4407
21-29.1	wt/wt	4 (High)	6 (High)	16.2069	16.1882	24.3873	24.3721	8.18391	-0.781533	1.71896	33.3519	33.1038	16.9156	1.08034	0.472917	26.2718	26.3639	10.1757	-0.182962	1.13521	25.2889	25.3105	9.12225	1.47385	0.36002	28.2649	28.5282	12.34	-0.984816	1.97906	27.4747	27.4529	11.2647	1.17002	0.444417	26.4614	26.6578	10.4696	0.897327	0.536881	30.6452	30.6853	14.4971	0.850579	0.554562
				16.1336		24.3074					31.7787					26.3046					25.3379					28.5181					27.3296					26.6684					30.8106
				16.2242		24.4216					34.1807					26.5153					25.3045					28.8016					27.5544					26.8436					30.6001
21-14.1	flox/wt	5 (High)	8 (Mid)	15.2238	15.2834	22.9542	22.9941	7.71074	-1.2547	2.38618	31.2853	31.8694	16.586	0.750796	0.594275	26.7014	26.7577	11.4743	1.11561	0.461495	22.127	22.1083	6.82492	-0.823479	1.76967	27.989	28.0138	12.7304	-0.594355	1.5098	27.2089	27.2021	11.9187	1.82397	0.282443	24.8272	24.9344	9.65105	0.0788023	0.946843	27.8931	28.094	12.8106	-0.835888	1.78496
				15.2211		22.9856					33.404					26.6036					22.1013					28.0829					27.2193					24.9354					28.2438
				15.4052		23.0426					30.919					26.9681					22.0966					27.9695					27.178					25.0407					28.1452
21-19.1	flox/wt	11 (Mid)	11 (Mid)	15.5415	15.5354	25.4978	25.4766	9.9412	0.975755	0.508474	33.5598	34.9078	19.3724	3.53713	0.0861424	27.4891	27.6107	12.0753	1.71664	0.304257	24.0572	24.0678	8.53244	0.884038	0.541849	31.0974	30.8538	15.3184	1.99367	0.2511	25.9188	25.8676	10.3322	0.237548	0.848186	25.5091	25.6621	10.1267	0.554462	0.680911	28.9574	28.8844	13.349	-0.29754	1.22905
				15.54		25.4795					32.79					27.3841					24.0857					30.2241					25.8739					25.7458					28.9778
				15.5246		25.4524					38.3734					27.9589					24.0606					31.24					25.8101					25.7315					28.7179
21-36.1	flox/wt	14 (Low)	15 (Low)	14.1268	14.2329	21.4643	21.4753	7.24246	-1.72298	3.30119	25.3517	25.3714	11.1385	-4.6967	25.9327	24.1758	24.1929	9.96005	-0.398633	1.31826	20.9582	21.0183	6.78538	-0.863016	1.81884	26.7781	26.8578	12.6249	-0.699858	1.62434	23.9876	24.0366	9.80371	-0.290981	1.22347	22.828	22.8917	8.65881	-0.913439	1.88353	25.6211	25.6668	11.4339	-2.21258	4.63503
				14.2113		21.5281					25.3486					24.1658					21.1124					26.7735					24.1774					22.9049					25.7659
				14.3606		21.4336					25.414					24.2372					20.9842					27.0217					23.9448					22.9421					25.6134
21-37.1	flox/wt	1 (High)	13 (Low)	15.2228	15.2197	21.5819	21.3927	6.17299	-2.79245	6.92805	25.2938	25.1206	9.90088	-5.93435	61.1531	24.1107	24.2079	8.98818	-1.3705	2.5856	20.9137	20.7891	5.56939	-2.07901	4.22518	26.6864	26.6699	11.4503	-1.87452	3.66679	24.4053	24.2382	9.01854	-1.07615	2.1084	23.0281	22.9994	7.77968	-1.79257	3.46431	28.9245	28.8639	13.6443	-0.002249	1.00156
				15.2028		21.3226					25.0092					24.2325					20.7819					26.6184					24.1665					22.9772					28.8931
				15.2334		21.2735					25.0587					24.2804					20.6715					26.7049					24.1429					22.9927					28.7743
21-38.1	flox/wt	3 (High)	14 (Low)	14.599	14.5415	24.2318	24.183	9.64147	0.676032	0.625884	31.1972	30.8976	16.3561	0.520825	0.696973	27.7768	27.7078	13.1663	2.8076	0.142832	25.6604	25.6837	11.1422	3.49379	0.0887697	31.8822	31.9867	17.4452	4.12042	0.057495	26.2463	26.2939	11.7524	1.65769	0.316946	26.2534	26.249	11.7075	2.1352	0.227636	26.5346	26.6096	12.0681	-1.57841	2.98642
				14.5238		24.1791					30.5035					27.5385					25.6224					31.6294					26.2684					26.2217					26.7042
				14.5017		24.138					30.992					27.8081					25.7683					32.4485					26.3669					26.2718					26.59
21-43.3	flox/wt	13 (Low)	18 (Low)	17.6692	17.922	29.1776	29.6305	11.7085	2.7431	0.149364	32.2834	32.7724	14.8504	-0.984847	1.9791	29.9973	29.9463	12.0243	1.66564	0.315204	29.2811	29.5215	11.5995	3.95111	0.0646543	34.1809	34.6199	16.6979	3.37313	0.0965129	28.1847	28.3829	10.4609	0.366184	0.775832	29.424	29.6688	11.7468	2.17458	0.221507	32.1318	32.3767	14.4547	0.808206	0.571092
				17.9477		29.748					33.4684					29.615					29.8776					34.7899					28.372					29.4665					32.5965
				18.1491		29.9659					32.5653					30.2266					29.4058					34.8889					28.5919					30.116					32.4019
20-79.1	flox/flox	17 (Low)	16 (Low)	14.7661	14.8204	21.67	21.7208	6.9004	-2.06504	4.18445	32.1833	31.8265	17.0061	1.17086	0.444158	25.6619	25.6968	10.8764	0.517731	0.698469	25.2797	25.3134	10.4929	2.84452	0.139224	29.2776	29.2354	14.415	1.0902	0.469697	25.3074	25.3094	10.4889	0.394227	0.760897	24.7125	24.7443	9.92386	0.351608	0.78371	28.4887	28.5098	13.6893	0.0427937	0.970773
				14.846		21.7009					31.463					25.7297					25.3148					29.2117					25.375					24.8051					28.5814
				14.8492		21.7915					31.8333					25.699					25.3456					29.2169					25.2457					24.7153					28.4592
20-92.1	flox/flox	15 (Low)	12 (Mid)	15.7152	15.7923	23.3158	23.3711	7.57879	-1.38665	2.6147	30.4676	30.6277	14.8354	-0.999824	1.99976	26.0516	26.1011	10.3089	-0.0498197	1.03514	23.6384	23.6151	7.82284	0.174436	0.886114	27.7922	27.9627	12.1704	-1.15436	2.22586	25.4628	25.4719	9.6796	-0.415094	1.33339	24.7014	24.6875	8.89528	-0.676974	1.59878	28.0222	28.0998	12.3076	-1.33897	2.5297
				15.8876		23.3382					30.8191					26.0493					23.6088					28.1077					25.4938					24.6849					28.2172
				15.774		23.4591					30.5963					26.2025					23.5981					27.9881					25.4591					24.6763					28.0601
21-15.1	flox/flox	7 (Mid)	4 (High)	15.8845	15.9415	23.8272	23.7667	7.82518	-1.14026	2.2042	33.1892	32.1788	16.2373	0.402085	0.756764	26.9331	27.1416	11.2001	0.841454	0.558081	22.9587	22.945	7.0035	-0.644906	1.56364	29.3662	29.3911	13.4496	0.124787	0.917139	25.9265	25.9576	10.0161	-0.0786263	1.05601	25.6215	25.645	9.70346	0.131215	0.913062	29.1569	29.1809	13.2394	-0.407135	1.32605
				15.9653		23.6507					31.5579					27.2565					22.9359					29.2878					25.9577					25.6569					29.1956
				15.9746		23.8221					31.7893					27.2353					22.9403					29.5191					25.9884					25.6564					29.1902
21-15.3	flox/flox	18 (Low)	17 (Low)	15.6617	15.6336	26.7334	26.773	11.1394	2.174	0.221596	32.6585	32.5162	16.8826	1.0474	0.483838	26.4746	26.5298	10.8962	0.537541	0.688944	25.4581	25.3431	9.70956	2.06115	0.239624	31.4391	31.5307	15.8971	2.57232	0.168134	25.4455	25.4733	9.83973	-0.254962	1.1933	25.2333	25.2193	9.58575	0.013504	0.990683	27.6467	27.6899	12.0563	-1.59021	3.01094
				15.725		26.7688					32.7769					26.5854					25.3118					31.1178					25.3692					25.2016					27.5991
				15.514		26.8169					32.1134					26.5295					25.2596					32.0351					25.6053					25.2232					27.824
21-31.1	flox/flox	16 (Low)	1 (High)	14.9786	15.106	22.6279	22.6573	7.5513	-1.41415	2.66502	27.7382	27.7401	12.6341	-3.20118	9.19713	26.2752	26.387	11.281	0.922344	0.527651	22.6054	22.6174	7.51143	-0.136975	1.0996	28.5329	28.7397	13.6337	0.308933	0.807239	26.5951	26.6689	11.5629	1.4682	0.361432	25.8867	25.9374	10.8313	1.25909	0.417808	29.4295	29.4393	14.3333	0.686744	0.621254
				15.1888		22.6307					27.8976					26.3983					22.6486					28.65					26.7589					26.0045					29.4278
				15.1507		22.7133					27.5844					26.4876					22.5983					29.0363					26.6527					25.9209					29.4606
21-31.2	flox/flox	9 (Mid)	3 (High)	17.1025	17.501	25.8593	25.8103	8.30926	-0.65618	1.5759	31.7681	31.2741	13.7731	-2.06219	4.17619	29.3478	29.347	11.846	1.48732	0.356674	27.7335	27.745	10.244	2.59561	0.165441	31.4344	31.6535	14.1525	0.827708	0.563424	28.8032	28.7	11.1989	1.10425	0.465144	29.1657	29.497	11.996	2.42377	0.186369	30.5445	30.74	13.239	-0.407517	1.3264
				17.7591		25.7939					31.0345					29.4379					27.7047					31.7297					28.5803					29.5523					30.8146
				17.6415		25.7776					31.0195					29.2554					27.7968					31.7964					28.7164					29.7731					30.861
