## Supplementary material for "Conditional *in vivo* deletion of LYN kinase has little effect on a *BRCA1* loss-of-function-associated mammary tumour model": Table S13

### Sheet: CIBER_Lyn tumour groups
Group	Lyn score	Lyn rank	Mixture	B cells naive	B cells memory	Plasma cells	T cells CD8	T cells CD4 naive	T cells CD4 memory resting	T cells CD4 memory activated	T cells follicular helper	T cells regulatory (Tregs)	T cells gamma delta	NK cells resting	NK cells activated	Monocytes	Macrophages M0	Macrophages M1	Macrophages M2	Dendritic cells resting	Dendritic cells activated	Mast cells resting	Mast cells activated	Eosinophils	Neutrophils	P-value	Correlation	RMSE	Absolute score (sig.score)
Lyn high	11605	1	WT03	0	36.2492	4.94758	5.14428	0	29.2683	0	23.8091	0	0	14.2785	12.8776	385.515	106.23	82.4835	619.787	30.5995	0	74.2217	0	0	0	0	0.203566	1.01239	1425.41
Lyn high	5590	2	HOM70	0	219.585	109.102	96.0222	0.760032	0	0	71.0306	0	0	11.5624	0.140026	203.533	87.2585	29.3378	336.597	223.661	0	30.384	0	0	0	0	0.348358	0.939069	1418.97
Lyn high	5345	3	HET25	0	316.223	42.4587	246.688	0	0	0	154.82	0	0	0	128.859	575.67	62.5324	111.283	288.003	185.796	0	119.183	0	0	0	0.32	0.0708251	1.04326	2231.52
Lyn high	4943	4	HET19	0	60.0496	5.56491	21.0363	11.1141	22.9368	0	24.7842	0	0	0	24.6152	279.506	19.9809	28.7304	314.285	118.438	0	50.9097	0	2.45922	0	0.73	0.00829458	1.07604	984.409
Lyn high	4608	5	WT20	0	102.647	10.5797	0	0	22.4221	0	31.9761	0	0	0	19.7947	336.653	0	19.9308	175.804	463.631	0	0	0	0	0	0.14	0.108993	1.04424	1183.44
Lyn high	4260	6	HET08	0	315.456	151.833	33.2118	46.6014	0	0	39.3897	0	0	0	16.5541	66.8079	0	30.1598	8.77351	1069.22	0	0	0	0	0	0	0.407304	0.916026	1778.01
Lyn high	3945	7	WT21	0	271.769	18.53	22.8055	0	0	0	34.1686	0	0	18.3463	0	305.466	34.0394	28.1411	310.019	227.396	0	31.2598	0	0	0	0.23	0.0941483	1.04579	1301.94
Lyn high	3945	8	HET07	0	188.501	110.032	52.2293	0	0	0.433808	38.5279	0	0	23.3349	0	168.816	20.8569	44.6165	150.23	294.466	0	36.4331	0	0	0	0	0.22198	0.990787	1128.48
Lyn high	3666	9	HET06	105.458	46.5783	3.29208	22.297	69.3589	0	0	8.18118	0	0	7.42286	0	47.7085	120.871	0	452.693	50.0501	0	39.3289	0	0	7.52196	0.18	0.101152	1.05855	980.761
Lyn high	3627	10	HOM13	0	23.1179	3.75094	0	9.65985	42.5211	0	20.8058	0	0	7.04965	13.8408	210.979	224.682	9.78215	99.386	424.368	0	15.4324	0	33.3469	0	0	0.200943	1.01747	1138.72
Lyn high	3583	11	WT59	0	65.877	70.7765	0	0	11.4734	0	33.831	8.70557	0	72.2993	0	154.629	258.731	0.646082	154.547	137.725	0	0	16.4906	0	0	0.22	0.0948634	1.06065	985.732
Lyn high	3470	12	WT41	6.93905	0	3.96085	256.529	0	0	2.45009	25.0155	0	0	0	59.3196	231.613	0	4.77648	141.406	70.1181	0	55.7516	0	0	0	0.95	-0.0437684	1.10081	857.88
Lyn high	3216	13	WT39	31.1948	0	0	61.9382	0	2.55855	0	77.0086	0	0	0	8.74063	189.093	43.5116	0	410.325	142.175	0	7.91822	0	0	0	0.39	0.0501207	1.07212	974.464
Lyn Low	2181	27	WT04	0	2.06474	0	0	0.957297	205.844	0	3.07791	0	0	31.4982	29.0693	93.8118	82.6788	45.6718	0	490.361	0	0	23.8182	7.60426	0	0.25	0.0895864	1.05183	1016.46
Lyn Low	2073	28	HET31	0	37.7311	0	43.2122	0	70.0668	0	10.4591	0	0	26.3373	31.2381	0	147.535	4.74691	122.223	376.476	0	1.81788	0	2.96367	0	0.09	0.120156	1.05123	874.807
Lyn Low	1914	29	WT02	0	19.4742	3.40456	0	20.079	13.5674	0	0	0	0	34.0408	0	128.01	63.7108	55.6152	147.061	298.471	0	22.1273	0	0	0	0.39	0.0489406	1.0728	805.561
Lyn Low	1888	30	WT40	8.50482	0	0	29.1429	0	38.1792	0	53.1363	0	0	0	38.1024	56.4771	0	0	327.513	232.099	0	69.8614	0	0	0	0.69	0.0122139	1.07857	853.016
Lyn Low	1766	31	WT60	0	14.8292	0	0	72.9927	0	0	24.5505	0	0	0	17.7224	315.797	3.68825	8.79958	234.518	74.5841	0	38.5178	0	0	0	0.87	-0.016137	1.08879	806
Lyn Low	1703	32	HOM37	0	17.3908	0.688571	0	0	106.634	0	14.5366	0	0	30.1093	25.9646	239.588	71.4492	28.0811	129.322	248.612	0	5.90805	0	19.859	0	0.27	0.0834197	1.04754	938.143
Lyn Low	1594	33	HET29	0	20.0234	2.6907	0	22.7023	37.4408	0	0	0	0	38.7999	0	144.966	0	42.2598	51.4719	643.855	0	24.0565	0	7.33618	0	0.36	0.059472	1.07477	1035.6
Lyn Low	1543	34	HOM74	0	63.4567	0	0	9.88118	58.0629	0	13.4396	0	0	83.8791	0	286.762	0	27.7664	110.298	381.088	0	5.00034	0	0	0	0.68	0.0160886	1.07121	1039.63
Lyn Low	1496	35	HOM55	0	26.9109	6.60497	0	0	69.0449	0	33.9451	0	0	35.193	5.2497	251.097	33.3327	0	114.081	337.414	0	0	0	0	0	0.79	-0.00423286	1.08513	912.873
Lyn Low	1436	36	HOM38	0	19.2532	0	23.229	0	71.8437	0	10.5791	0.376206	0	96.7548	0	0	89.3534	12.1128	0	670.994	0	0	0	12.2691	4.62566	0.1	0.11404	1.05896	1011.39
Lyn Low	974	37	HOM56	17.043	0	0	0	0	78.2742	0	10.575	0	0	0	41.8573	55.8534	21.8227	0	0	582.595	0	0	0	27.3906	0	0.28	0.0818643	1.07361	835.411
Lyn Low	811	38	HOM73	0	132.578	0	0	0	151.246	0	10.4044	12.7984	0	72.4591	39.2673	151.777	103.547	0	0	239.224	0	72.4134	0	21.9347	0	0.58	0.0292154	1.05883	1007.65
Lyn Low	659	39	HOM35	0	36.3809	7.59808	0	60.6723	8.219	0	0	0	0	26.7731	15.0353	50.2544	15.7212	29.2934	57.6569	490.79	0	9.14203	0	0	0	0.45	0.0409807	1.07923	807.536

### Sheet: CIBER_PCA tumour groups
PCA group	Mixture	B cells naive	B cells memory	Plasma cells	T cells CD8	T cells CD4 naive	T cells CD4 memory resting	T cells CD4 memory activated	T cells follicular helper	T cells regulatory (Tregs)	T cells gamma delta	NK cells resting	NK cells activated	Monocytes	Macrophages M0	Macrophages M1	Macrophages M2	Dendritic cells resting	Dendritic cells activated	Mast cells resting	Mast cells activated	Eosinophils	Neutrophils	P-value	Correlation	RMSE	Absolute score (sig.score)
1	HET06	106.801	46.9277	4.26289	24.2863	43.5282	0	0	12.6457	0	0	5.43048	0	53.6786	124.229	6.60887	451.296	51.974	0	42.9713	0	0	22.4849	0.14	0.102307	1.05866	997.124
1	HET07	0	256.684	93.118	54.3433	0	0	0.797664	23.1038	0	0	29.9293	0	152.974	20.9947	44.6549	147.374	290.164	0	27.8526	0	0	0	0	0.222898	0.993042	1141.99
1	HET31	0	34.993	0	22.6192	0	30.3207	0	50.7211	0	0	3.73313	14.6551	183.535	73.034	0	265.332	162.233	0	23.1887	0	0	0	0.21	0.0855305	1.05269	864.364
1	HET48	0	13.9329	3.32093	37.678	0	66.0005	0	19.2933	0	0	15.6291	38.4205	162.274	0	11.7595	31.6602	511.365	0	26.7671	0	0	0	0.59	0.021107	1.07679	938.101
1	HOM35	0	31.5518	5.91259	0	31.7595	48.0965	0	0	0	0	29.329	8.37219	74.3431	34.2175	27.9647	0	509.556	0	4.56101	0	0	0	0.35	0.0567084	1.07375	805.664
1	HOM37	0	16.5237	0.509509	0	0	101.429	0	30.2753	0	0	5.57296	37.4593	250.127	87.9949	31.2683	89.9726	267.645	0	24.7219	0	7.97813	0	0.16	0.100833	1.03809	951.477
1	HOM38	0	12.4897	0	34.2913	0	93.5866	0	10.6459	0.671926	0	89.8628	0	0	81.1357	13.3167	0	635.312	0	1.93113	0	15.2765	0	0.1	0.11954	1.05302	988.521
1	HOM55	0	25.2007	6.06988	0	0	69.7253	0	42.7327	0	0	28.3368	1.77077	255.139	27.9673	8.47076	117.561	346.155	0	0	0	0	0	0.76	0.00217021	1.07921	929.129
1	HOM73	0	137.929	0	0	0	151.524	0	7.92391	12.0844	0	87.0807	12.8325	146.138	103.267	0	0	271.604	0	71.3584	0	15.6072	0	0.44	0.0415978	1.05293	1017.35
1	WT01	10.1526	0	0	53.1255	0	28.6665	0	30.9335	0	0	3.60518	38.6678	123.826	0	10.6455	224.789	327.513	0	17.4856	0	0	0	0.54	0.0291418	1.07259	869.41
1	WT02	0	0	0	43.7723	0	25.9863	0	18.5531	0	0	0	30.7671	185.257	110.266	29.8578	93.8284	250.707	0	12.2164	0	0	0	0.35	0.0571754	1.06645	801.212
1	WT39	24.3192	0	0	56.9733	0	21.6349	0	100.121	0	0	0	28.2127	171.174	57.8882	14.5872	343.462	137.471	0	27.7918	0	0	0	0.45	0.0393313	1.06656	983.636
1	WT40	0	4.1599	5.14018	5.81237	0	26.1802	0	24.6072	0	0	22.6101	9.87555	226.962	0	13.8878	273.171	192.505	0	27.5806	0	7.59769	0	0.55	0.0283861	1.07322	840.09
1	WT41	38.8018	0	0	223.284	0	0	75.9715	0	0	0	71.8578	0	270.593	27.51	4.3926	47.0449	73.3629	0	48.9351	0	0	0	0.97	-0.0454	1.09061	881.753
1	WT60	0	0	0	13.5183	0	13.3708	0	64.4044	0	0	0	25.7303	342.672	71.8774	0	91.5	178.684	0	4.95715	0	9.35888	0	0.63	0.0183921	1.07741	816.074
2	HET27	0	16.7033	0	29.3427	0	91.8137	0	39.1375	0	0	42.3366	23.9031	130.564	306.472	16.83	76.3646	403.372	0	0	0	0	0	0.09	0.129446	1.05127	1176.84
2	HET29	0	20.0436	4.91566	0	7.82233	45.5238	0	0	0	0	29.8541	0	151.623	9.58451	39.3334	4.27262	688.21	0	25.5444	0	11.6921	0	0.25	0.0719451	1.07195	1038.42
2	HET45	0	23.1769	0	0	0	129.319	0	27.8639	0	0	40.9753	0	158.957	73.6494	14.1782	0	493.613	0	0	47.9437	9.08419	0	0.05	0.158557	1.02096	1018.76
2	HET63	12.7141	0	0.696656	0	0	30.5444	0	46.4618	1.38216	0	47.1434	0	236.111	62.7829	23.0517	107.306	381.716	0	0	16.6568	0	0	0.14	0.105726	1.04357	966.567
2	HOM12	0	50.7223	98.1624	185.214	0	0	0	45.0038	0	0	24.3803	39.6204	287.361	6.44722	77.6389	23.8315	409.599	0	53.2505	0	5.4	0	0.1	0.120805	1.02234	1306.63
2	HOM13	0	23.9264	7.06139	0	6.41665	43.6467	0	21.8023	0	0	3.85854	14.3416	229.006	221.631	9.78502	93.5583	434.134	0	16.3099	0	32.309	0	0.01	0.203871	1.0144	1157.79
2	HOM15	0	3.187	0	20.351	0	62.1215	0	20.6809	0	0	0	33.904	225.969	8.35181	13.7568	39.5524	512.561	0	24.229	0	0	0	0.24	0.0797281	1.05681	964.664
2	HOM56	22.1519	0	0	0	0	118.838	0	7.64802	0	0	0	54.3416	121.052	17.9392	0	0	486.503	0	2.87705	0	0	0	0.27	0.067992	1.06504	831.35
2	HOM70	0	190.754	100.884	95.2043	0	0	0	73.8314	0	0	34.2593	0	276.404	73.567	28.8826	331.892	205.545	0	14.5601	0	0	0	0	0.328491	0.946841	1425.78
2	HOM72	0	33.2344	0	28.7277	0	109.667	0	19.0093	0	0	44.8756	0	353.741	10.0512	30.5502	80.8075	405.359	0	0	17.6492	0	0	0.58	0.0240927	1.06486	1133.67
2	HOM74	0	64.3542	0	2.37091	0.469998	62.7221	0	14.3465	0	0	70.1766	0	300.573	0	28.9106	123.996	382.557	0	10.6359	0	0	0	0.64	0.0163365	1.06848	1061.11
2	WT04	6.73712	0	0	0	0	211.367	0	7.1766	0	0	4.84221	27.7309	79.7591	185.165	32.4446	0	367.582	0	0	35.196	65.312	0	0.18	0.091426	1.05287	1023.31
2	WT42	0	32.7208	15.8877	40.088	0	104.927	0	68.1248	0	0	0	52.8725	134.781	135.727	23.8126	238.243	208.554	0	18.5295	0	0	0	0.58	0.0236771	1.07214	1074.27
2	WT59	0	59.9509	64.8131	0	0	45.5232	0	31.3481	8.20655	0	54.1142	0	175.924	231.82	0.922209	148.641	163.293	0	0	14.6396	0	0	0.17	0.0962069	1.05397	999.196
3	HET08	0	415.212	150.08	31.5327	27.014	0	0	27.5927	0	0	0	19.1145	72.9528	0	27.8021	15.1378	1005.32	0	0	4.1316	0	0	0	0.401429	0.919277	1795.89
3	HET09	0	17.365	0	0	0	102.534	0	0	0	0	9.19298	21.5329	104.339	59.4283	5.02497	0	654.502	0	3.66025	0	34.3221	0	0.09	0.141189	1.04417	1011.9
3	HET19	0	44.5379	15.7954	22.7338	0	46.4616	0	0	0	0	0	20.9738	374.091	16.4966	26.9446	244.963	125.712	0	51.1187	0	0	0	0.66	0.0123483	1.0713	989.829
3	WT03	0	30.5085	6.92845	11.5849	0	47.4582	0	22.4391	0	0	17.797	8.43989	482.169	116.634	76.5224	519.287	29.8308	0	73.069	0	0	0	0.01	0.200658	1.00886	1442.67
3	WT20	0	104.931	9.02597	0.0809963	0	30.7724	0	25.8654	0	0	0	21.793	327.166	0	19.9622	175.874	467.667	0	0.309382	0	0	0	0.13	0.111368	1.04069	1183.45
3	WT21	0	259.519	12.7847	23.1379	0	0	0	38.8945	0	0	21.0097	0	339.525	42.2967	27.7953	299.474	223.183	0	31.229	0	0	0	0.17	0.0937758	1.04351	1318.85
4	HET25	0	359.371	25.02	320.128	0	0	0	123.709	0	0	0	96.405	556.159	18.7879	79.4297	386.565	146.632	0	126.35	0	24.688	0	0.25	0.073219	1.04187	2263.24
4	HET30	0	125.246	0	37.3283	13.4397	43.5489	0	18.4909	0	0	3.65483	31.9046	262.667	55.778	74.3612	119.164	768.876	0	45.4075	0	0	0	0.13	0.106254	1.04228	1599.87
4	HET49	0	350.196	54.2568	65.4566	0	0.985683	0	71.5411	0	0	0	113.246	448.866	16.1865	47.1311	293.934	235.52	0	94.2358	0	25.4599	0	0.55	0.0277376	1.06077	1817.02
4	HOM54	0	82.1695	0	156.708	0	107.4	0	129.399	0	0	0	131.622	810.79	0	56.7379	410.899	590.432	0	71.6536	0	0	0	0.93	-0.0245208	1.07846	2547.81
